# A role for heritable transcriptomic variation in maize adaptation to temperate environments

**DOI:** 10.1101/2022.01.28.478212

**Authors:** Guangchao Sun, Huihui Yu, Peng Wang, Martha Lopez Guerrero, Ravi V. Mural, Olivier N. Mizero, Marcin Grzybowski, Baoxing Song, Karin van Dijk, Daniel P. Schachtman, Chi Zhang, James C. Schnable

## Abstract

Transcription bridges genetic information and phenotypes. Here, we evaluated how changes in transcriptional regulation enable maize (*Zea mays*), a crop originally domesticated in the tropics, to adapt to temperate environments. We generated 572 unique RNA-seq datasets from the roots of 340 maize genotypes. Genes involved in core processes such as cell division, chromosome organization and cytoskeleton organization showed lower heritability of gene expression. While genes involved in anti-oxidation activity exhibited higher expression heritability. An expression genome-wide association study (eGWAS) identified 19,602 expression quantitative trait loci (eQTLs) associated with the expression of 11,444 genes. A GWAS for alternative splicing identified 49,897 splicing QTLs (sQTLs) for 7,614 genes. Rare allele burden within genomic intervals with *trans*-eQTLs correlated with extremes of expression in target genes as previously reported for *cis*-eQTLs. Genes harboring both *cis*-eQTLs and *cis*-sQTLs in linkage disequilibrium were disproportionately likely to encode transcription factors or were annotated as responding to one or more stresses. Independent component analysis of gene expression data identified loci regulating co-expression modules involved in phytohormone pathways, cell wall biosynthesis, lipid metabolism and stress response. Several genes involved in cell proliferation, flower development, DNA replication and gene silencing showed lower gene expression variation explained by genetic factors between temperate and tropical maize lines. A GWAS of 27 previously published phenotypes identified several candidate genes overlapping with genomic intervals showing signatures of selection during adaptation to temperate environments. Our results illustrate how maize transcriptional regulatory networks enable changes in transcriptional regulation to adapt to temperate regions.
