## Supplemental document 3 for "A role for heritable transcriptomic variation in maize adaptation to temperate environments"

### Sheet: Sheet1
Accession_name	eGWAS_Name	GenotypeMatch	Subpop
PI543841	N180	MATCH	temperate
Ames30522	N81	MATCH	tropical
Ames10248	37	MATCH	unclassified
Ames10256	N6	MATCH	unclassified
Ames10273	N8	MATCH	unclassified
Ames12729	78-1	MATCH	unclassified
Ames12731	160-1	MATCH	unclassified
Ames12732	159	MATCH	unclassified
Ames12734	57	MATCH	unclassified
Ames12735	86	MATCH	unclassified
Ames12820	N9	MATCH	unclassified
Ames12822	N10	MATCH	unclassified
Ames18999	77	MATCH	unclassified
Ames19002	174	MATCH	unclassified
Ames19016	157	MATCH	temperate
Ames19288	48	MATCH	temperate
Ames19308	17	MATCH	temperate
Ames19309	184	MATCH	temperate
Ames19313	156	MATCH	temperate
Ames19314	185	MATCH	unclassified
Ames19316	16	MATCH	unclassified
Ames19319	155	MATCH	temperate
Ames19323	234	MATCH	unclassified
Ames19328	85-1	MATCH	temperate
Ames19330	186	MATCH	unclassified
Ames20118	N14	MATCH	unclassified
Ames20137	N15	MATCH	temperate
Ames20140	200	MATCH	unclassified
Ames20190	153-2	MATCH	unclassified
Ames21512	181	MATCH	unclassified
Ames22440	199	MATCH	unclassified
Ames22443	47-1	MATCH	unclassified
Ames22748	74-2	MATCH	temperate
Ames22754	56	MATCH	unclassified
Ames22761	N17	MATCH	unclassified
Ames22763	35	MATCH	unclassified
Ames22792	N18	MATCH	unclassified
Ames22793	N19	MATCH	unclassified
Ames2334	N2	MATCH	unclassified
Ames2337	N3	MATCH	unclassified
Ames23389	N20-2	MATCH	unclassified
Ames23405	201	MATCH	unclassified
Ames23417	N21	MATCH	unclassified
Ames23426	N22	MATCH	unclassified
Ames23430	N23	MATCH	unclassified
Ames23450	152	MATCH	unclassified
Ames23480	N24	MATCH	unclassified
Ames23495	N25	MATCH	unclassified
Ames24575	197	MATCH	unclassified
Ames24576	198	MATCH	unclassified
Ames24577	19	MATCH	unclassified
Ames24589	N26	MATCH	unclassified
Ames24706	N27	MATCH	unclassified
Ames24730	N28	MATCH	temperate
Ames24734	195-2	MATCH	unclassified
Ames24745	N29	MATCH	unclassified
Ames24752	151	MATCH	unclassified
Ames24989	150	MATCH	temperate
Ames26004	N30	MATCH	unclassified
Ames26022	N31	MATCH	unclassified
Ames26116	N32	MATCH	unclassified
Ames26118	N33	MATCH	unclassified
Ames26604	182	MATCH	unclassified
Ames26747	N36	MATCH	temperate
Ames26771	175	MATCH	unclassified
Ames26777	N38	MATCH	unclassified
Ames26787	84	MATCH	unclassified
Ames26806	N39	MATCH	unclassified
Ames27038	91	MATCH	unclassified
Ames27040	N42	MATCH	unclassified
Ames27043	N43	MATCH	unclassified
Ames27046	N44	MATCH	unclassified
Ames27062	14	MATCH	unclassified
Ames27064	25-1	MATCH	unclassified
Ames27066	13	MATCH	temperate
Ames27067	148	MATCH	unclassified
Ames27068	12-1	MATCH	unclassified
Ames27069	172	MATCH	unclassified
Ames27071	N45	MATCH	tropical
Ames27072	N46	MATCH	tropical
Ames27074	N47	MATCH	tropical
Ames27079	N50	MATCH	tropical
Ames27080	N51	MATCH	tropical
Ames27081	N52	MATCH	tropical
Ames27083	N54	MATCH	tropical
Ames27085	N56	MATCH	tropical
Ames27086	N57	MATCH	tropical
Ames27087	N58	MATCH	tropical
Ames27088	N59	MATCH	tropical
Ames27090	N61	MATCH	tropical
Ames27091	N62	MATCH	tropical
Ames27094	N64	MATCH	tropical
Ames27095	N65	MATCH	tropical
Ames27098	N67	MATCH	tropical
Ames27100	N68	MATCH	tropical
Ames27105	72-1	MATCH	unclassified
Ames27106	146-2	MATCH	unclassified
Ames27107	171	MATCH	unclassified
Ames27108	34	MATCH	unclassified
Ames27110	145	MATCH	unclassified
Ames27111	71-2	MATCH	unclassified
Ames27112	70-2	MATCH	unclassified
Ames27113	82	MATCH	unclassified
Ames27114	170	MATCH	unclassified
Ames27115	162	MATCH	unclassified
Ames27116	69	MATCH	unclassified
Ames27118	55-4	MATCH	unclassified
Ames27121	169	MATCH	unclassified
Ames27122	144-1	MATCH	unclassified
Ames27124	42	MATCH	tropical
Ames27126	26	MATCH	tropical
Ames27130	22	MATCH	unclassified
Ames27131	142	MATCH	unclassified
Ames27132	11	MATCH	unclassified
Ames27133	2	MATCH	unclassified
Ames27134	1	MATCH	unclassified
Ames27135	49-1	MATCH	unclassified
Ames27137	167	MATCH	unclassified
Ames27138	166	MATCH	temperate
Ames27139	24-1	MATCH	unclassified
Ames27140	10	MATCH	temperate
Ames27141	141-1	MATCH	unclassified
Ames27142	140	MATCH	temperate
Ames27144	67	MATCH	unclassified
Ames27147	9	MATCH	unclassified
Ames27148	66	MATCH	unclassified
Ames27149	137	MATCH	unclassified
Ames27151	136	MATCH	unclassified
Ames27152	135	MATCH	unclassified
Ames27153	81	MATCH	unclassified
Ames27154	134	MATCH	unclassified
Ames27155	133	MATCH	unclassified
Ames27156	132	MATCH	unclassified
Ames27157	131	MATCH	unclassified
Ames27158	80	MATCH	unclassified
Ames27160	129	MATCH	temperate
Ames27161	128	MATCH	temperate
Ames27162	127	MATCH	unclassified
Ames27163	126	MATCH	unclassified
Ames27164	125-1	MATCH	unclassified
Ames27165	124	MATCH	unclassified
Ames27166	7	MATCH	unclassified
Ames27167	123	MATCH	unclassified
Ames27169	54	MATCH	unclassified
Ames27170	121	MATCH	unclassified
Ames27171	6	MATCH	unclassified
Ames27172	120	MATCH	unclassified
Ames27173	119	MATCH	unclassified
Ames27174	118	MATCH	unclassified
Ames27175	117-2	MATCH	unclassified
Ames27176	79	MATCH	unclassified
Ames27177	116	MATCH	unclassified
Ames27178	65-2	MATCH	unclassified
Ames27179	115	MATCH	unclassified
Ames27180	64	MATCH	unclassified
Ames27181	114	MATCH	unclassified
Ames27182	113	MATCH	unclassified
Ames27183	112	MATCH	temperate
Ames27184	165	MATCH	temperate
Ames27185	164	MATCH	temperate
Ames27187	111	MATCH	unclassified
Ames27188	163	MATCH	unclassified
Ames27189	110	MATCH	unclassified
Ames27190	109	MATCH	unclassified
Ames27191	108	MATCH	unclassified
Ames27192	107	MATCH	unclassified
Ames27193	106	MATCH	unclassified
Ames27194	21	MATCH	unclassified
Ames27196	N71-1	MATCH	unclassified
Ames27260	40-1	MATCH	tropical
Ames28184	N72-1	MATCH	tropical
Ames28290	52	MATCH	unclassified
Ames28929	N75	MATCH	unclassified
Ames28934	N77	MATCH	unclassified
Ames28939	63-1	MATCH	unclassified
Ames29045	N79-2	MATCH	tropical
Ames8399	161	MATCH	unclassified
CIze7	183	MATCH	unclassified
Ames30857	N82	MATCH	tropical
Ames30861	N84-2	MATCH	tropical
PI690392	139-1	MATCH	unclassified
NSL22629	189	MATCH	unclassified
NSL22893	104	MATCH	unclassified
NSL22894	176	MATCH	unclassified
NSL22984	N88	MATCH	unclassified
NSL28966	33-1	MATCH	temperate
NSL30038	103	MATCH	unclassified
NSL30053	102	MATCH	temperate
NSL30062	88	MATCH	unclassified
NSL30867	210-1	MATCH	unclassified
NSL30894	101	MATCH	unclassified
NSL30904	100	MATCH	unclassified
NSL65865	99	MATCH	unclassified
NSL65873	51	MATCH	unclassified
NSL81599	98-1	MATCH	unclassified
NSL8581	105-2	MATCH	unclassified
NSL8585	233	MATCH	unclassified
PI200181	N119-1	MATCH	unclassified
PI221734	N123	MATCH	unclassified
PI221735	N124	MATCH	unclassified
PI221788	N128-1	MATCH	unclassified
PI221790	N129-1	MATCH	unclassified
PI257507	45	MATCH	unclassified
PI257514	N132	MATCH	unclassified
PI303925	N133-1	MATCH	unclassified
PI303933	N136	MATCH	unclassified
PI358532	N146	MATCH	unclassified
PI391665	N147	MATCH	unclassified
PI406112	97-1	MATCH	unclassified
PI415086	N153	MATCH	unclassified
PI506246	N158	MATCH	tropical
PI506253	N161-2	MATCH	tropical
PI506255	N162	MATCH	tropical
PI509045	N164	MATCH	unclassified
PI517968	N166-1	MATCH	temperate
PI517974	212	MATCH	unclassified
PI520774	205	MATCH	temperate
PI524969	178-1	MATCH	unclassified
PI531084	190	MATCH	unclassified
PI531085	32	MATCH	unclassified
PI535927	N168	MATCH	unclassified
PI539859	N169	MATCH	unclassified
PI540745	N171	MATCH	tropical
PI540746	N172-1	MATCH	tropical
PI542953	N178	MATCH	unclassified
PI543916	38	MATCH	unclassified
PI550440	230	MATCH	unclassified
PI550441	50	MATCH	unclassified
PI550454	4	MATCH	unclassified
PI550461	20	MATCH	temperate
PI550465	229	MATCH	temperate
PI550467	180-1	MATCH	temperate
PI550469	177	MATCH	unclassified
PI550472	96	MATCH	temperate
PI550473	B73	MATCH	temperate
PI550483	228	MATCH	temperate
PI550490	214	MATCH	unclassified
PI550518	83	MATCH	unclassified
PI550522	30-1	MATCH	unclassified
PI550531	N181	MATCH	unclassified
PI550532	N182	MATCH	unclassified
PI550555	87	MATCH	temperate
PI550558	95	MATCH	unclassified
PI550566	227	MATCH	temperate
PI550573	N186	MATCH	unclassified
PI550906	N190-2	MATCH	tropical
PI553056	N193	MATCH	unclassified
PI553062	N194	MATCH	unclassified
PI558532	60-2	MATCH	temperate
PI561522	N197	MATCH	unclassified
PI564682	213	MATCH	temperate
PI573098	3	MATCH	unclassified
PI583350	194	MATCH	unclassified
PI583351	29-1	MATCH	temperate
PI583352	94	MATCH	temperate
PI587124	235	MATCH	unclassified
PI587127	204	MATCH	temperate
PI587128	18	MATCH	temperate
PI587129	231	MATCH	unclassified
PI587131	28	MATCH	unclassified
PI587133	222-1	MATCH	unclassified
PI587135	223-1	MATCH	unclassified
PI587136	218	MATCH	unclassified
PI587137	232	MATCH	unclassified
PI587138	220	MATCH	unclassified
PI587139	226	MATCH	temperate
PI587140	211	MATCH	temperate
PI587141	221	MATCH	unclassified
PI587142	217	MATCH	unclassified
PI587144	224	MATCH	unclassified
PI587145	216	MATCH	unclassified
PI587148	23	MATCH	unclassified
PI587149	225	MATCH	temperate
PI587150	44-1	MATCH	temperate
PI587151	179-2	MATCH	unclassified
PI587152	219	MATCH	temperate
PI587154	58	MATCH	unclassified
PI592734	209	MATCH	unclassified
PI594047	207	MATCH	temperate
PI594048	206-1	MATCH	temperate
PI595537	N206	MATCH	tropical
PI595542	N207-1	MATCH	tropical
PI595550	N209	MATCH	tropical
PI595558	N211	MATCH	tropical
PI596503	N217-1	MATCH	unclassified
PI597927	196	MATCH	temperate
PI601230	N223-2	MATCH	unclassified
PI601561	N227	MATCH	temperate
PI606330	191	MATCH	temperate
PI606768	93	MATCH	unclassified
PI607512	193	MATCH	temperate
PI607521	92	MATCH	unclassified
PI607523	N229-2	MATCH	unclassified
PI608767	239	MATCH	unclassified
PI608768	N230-1	MATCH	unclassified
PI608774	242	MATCH	temperate
PI608806	N231	MATCH	unclassified
PI633727	N234	MATCH	unclassified
PI634206	N235	MATCH	unclassified
PI635122	N236-1	MATCH	tropical
PI639926	N239	MATCH	tropical
PI639934	N241	MATCH	tropical
PI639936	N243	MATCH	tropical
PI639947	N247	MATCH	tropical
PI641224	N250	MATCH	unclassified
PI542947	N177	MATCH	unclassified
Ames27150	8	NOTMATCH	unclassified
Ames26808	15	NOTMATCH	unclassified
Ames27261	53	NOTMATCH	unclassified
PI593009	202	NOTMATCH	unclassified
PI587134	237	NOTMATCH	unclassified
NSL8581	105-1	NOTMATCH	unclassified
Ames27159	130-1	NOTMATCH	unclassified
Ames27159	130-2	NOTMATCH	unclassified
PI587150	44-2	NOTMATCH	unclassified
Ames22443	47-2	NOTMATCH	unclassified
Ames27135	49-2	NOTMATCH	unclassified
Ames27178	65-1	NOTMATCH	unclassified
Ames19284	76-1	NOTMATCH	unclassified
Ames19284	76-2	NOTMATCH	unclassified
NSL42874	N100-1	NOTMATCH	unclassified
NSL437952	N102	NOTMATCH	unclassified
NSL53087	N104-1	NOTMATCH	unclassified
NSL53087	N104-2	NOTMATCH	unclassified
NSL53094	N107-1	NOTMATCH	unclassified
NSL53094	N107-2	NOTMATCH	unclassified
NSL68211	N110	NOTMATCH	unclassified
NSL81600	N111-1	NOTMATCH	unclassified
PI415091	N154	NOTMATCH	unclassified
Ames22035	N16	NOTMATCH	unclassified
PI543840	N179	NOTMATCH	unclassified
PI601324	N224-1	NOTMATCH	unclassified
PI601331	N225-2	NOTMATCH	unclassified
Ames26253	N35	NOTMATCH	unclassified
Ames27100	N68-2	NOTMATCH	unclassified
Ames28949	N78-1	NOTMATCH	unclassified
Ames30861	N84-1	NOTMATCH	unclassified
NSL30898	N94	NOTMATCH	unclassified
NSL32720	N96	NOTMATCH	unclassified
NSL42872	N99-2	NOTMATCH	unclassified
