## Supplemental document 6 for "A role for heritable transcriptomic variation in maize adaptation to temperate environments"

### Sheet: Sheet1
Accession_NAme	eGWAS_NAme	Peiffer_2014_GDD_DTS	Peiffer_2014_GDD_DTA	Peiffer_2014_GDD_ASI	Peiffer_2014_DTS	Peiffer_2014_DTA	Peiffer_2014_ASI	Peiffer_2014_PH	Peiffer_2014_EH	Peiffer_2014_PH-EH	Peiffer_2014_EHdivPH	Peiffer_2014_PHdivDTR	1000 Kernel Weight	Ear Diameter	Ear Height	Ear Length	Ear Number	Ear Shape	Endosperm Color	GDU SILKING F LAT40-49	Glume Development	Kernel Row Arrangement	Kernel row Number	Node Number	Pericarp Color	Plant Height	Stewarts Wilt	Upper Kernel Shape
PI543841	N180	NA	NA	NA	NA	NA	NA	NA	NA	NA	NA	NA	301	4.35	66	13.9	1	1.5	4	NA	1	2	7	10	11	206	4	2
Ames30522	N81	NA	NA	NA	NA	NA	NA	NA	NA	NA	NA	NA	100	2.3	NA	5.8	NA	2	1	NA	1	1	0	NA	11	NA	4	4
Ames10248	37	1930.6	1839.63	72.9362	88.6232	79.31	3.224	160.151	85.5329	78.5579	0.5192	2.1394	266.45	3.9	79.5	12.8	1	2	1	2056.5	1	1	0	10.5	11	156	4	2
Ames10256	N6	1732.16	1648.29	125.888	78.2102	71.5294	4.2147	156	70.9174	84.8876	0.4416	2.3154	237.5	3.6	NA	10	NA	2	1	1672.5	1	1	0	NA	11	NA	3.66667	2
Ames10273	N8	1809.68	1813.25	35.2537	80.2131	77.023	0.9275	149.741	74.879	76.6755	0.4979	2.0831	NA	NA	NA	13.5	NA	1.5	1	1816.5	1	2.33333	0	NA	11	NA	4.5	3.5
Ames12729	78-1	1764.92	1742.82	58.1232	81.7716	75.6483	2.6653	150.022	69.084	77.3843	0.4648	2.1109	236.5	3.8	92	8.76667	1	2.5	4.33333	1882.75	2.33333	1	0	15	11	225	3	4.66667
Ames12731	160-1	1664.48	1700.58	20.0523	76.7621	73.9002	0.3661	127.204	62.6417	68.1375	0.4834	1.8487	237	4.4	63	11.3	1	3	4	1660.5	1	2.66667	0	12	11	160	2.75	2
Ames12732	159	1629.44	1654.79	37.7116	75.4335	72.3987	1.192	138.457	71.1799	69.5219	0.5091	2.0362	232.5	4.8	72	13.1	1.1	3	4	1915	1	2.33333	0	11.6667	11	183.667	4	2
Ames12734	57	1862.44	1803.45	46.1699	85.6423	78.2823	1.5836	130.798	68.8714	63.0681	0.5322	1.7985	232	3.6	89	11.9833	1.6	1.83333	4	1971.5	1	2	0	14	25.8571	191.25	3	3.4
Ames12735	86	1863.86	1849.44	49.3269	83.8789	79.5469	1.5894	133.568	46.3257	87.2759	0.3307	1.8738	255.5	3.825	47	13.125	1.6	2	4	1946	1	1	5.5	12.6	11	172.6	4	5
Ames12820	N9	1546.75	1537.65	43.1661	74.1859	68.6433	2.0206	152.452	70.0363	79.4294	0.4562	2.316	179	3.6	64.5	14.3	2	2	4	1532.5	1	1.5	0	10.5	11	169.5	4	3
Ames12822	N10	1609.99	1610.47	70.9106	76.3746	71.6217	2.3185	146.161	83.7177	64.0499	0.5671	2.1366	295	4.2	90	13.3	2	2	4	1539	1	1	0	14	11	206	3.25	2
Ames18999	77	1783.43	1787.25	91.2108	84.3043	78.0942	2.8958	152.543	78.9692	76.1777	0.521	2.0869	272.333	3.625	71.75	12.775	1	2	4.5	1794	1	2	0	12.25	11	194	5	3.2
Ames19002	174	1630.78	1631.93	36.33	74.1982	70.8432	1.2604	128.873	47.3139	79.9239	0.383	1.9372	265.5	4.15	NA	17.65	NA	2	4	1788.4	1	1	0	NA	11	NA	3	3.5
Ames19016	157	1455.66	1446.4	38.2168	68.9599	64.9553	1.1719	137.264	53.4622	82.445	0.3875	2.1909	303	3.95	60.5	15.0833	1	1.6	4	1432.25	1	1.8	0	11	45.6667	183.5	1.75	2
Ames19288	48	1479.64	1491.08	59.66	73.2053	67.4845	2.0794	144.31	56.9449	85.2306	0.3951	2.2288	237	3.825	55	17.275	1.8	2	4	1386	1	1	0	11.5	11	182.5	4	2.5
Ames19308	17	1534.49	1523.79	44.4222	71.9295	68.1648	1.3786	141.908	66.8338	76.1855	0.4591	2.1259	245.4	3.71667	65.5	13.9167	1.53333	2	4	1476	1	1	4.66667	12.8333	11	173.333	4	2
Ames19309	184	1449.8	1434.27	21.323	69.311	64.7532	0.6849	137.922	56.5997	82.1455	0.4039	2.1668	247	3.925	46.25	13.85	1.5	2	4	1428.75	1	1	0	11	11	155	4	2
Ames19313	156	1481.99	1494.33	42.2309	71.4046	67.2682	1.5387	126.973	53.1707	74.1826	0.4084	2	226.4	3.88333	55.1667	18.1167	1.73333	1.83333	4	1455	1	1.33333	2.33333	10.3333	54.3333	170.833	5	2
Ames19314	185	1724.16	1775.6	3.8243	79.7363	76.9763	0.1674	149.65	70.8495	76.4486	0.4753	2.084	228.35	4.125	78.2	16.825	1.96	2.4	1	1728.25	1	1.66667	0	12.2	11	199.8	2.125	2
Ames19316	16	1345.46	1251.11	80.4869	65.732	59.079	2.8175	124.58	51.5597	74.0638	0.3874	2.1267	235	3.95	57	14.25	1.5	2	4	1203	1	1	0	11.5	63	163.5	4.5	2
Ames19319	155	1591.99	1586.36	67.9897	76.8031	70.8329	2.7389	136.484	55.2781	83.7122	0.4037	2.0356	260	3.9	51.5	13.9	1.5	2	4	1603.2	1	1	0	11	11	171	3	2
Ames19323	234	1738.81	1707.47	66.1713	82.0712	74.2643	2.8956	172.009	87.4969	86.4169	0.4931	2.4318	222	3.7	80	14.3	2.2	1	4	1735.5	1	1.5	0	12	11	244.5	3.66667	2
Ames19328	85-1	1557.07	1532.44	40.0108	73.652	68.9065	1.5174	144.744	63.2278	78.9353	0.4432	2.1743	279.6	3.65	76	15.775	1	1	4	1577.4	1	1	0	15	11	205	3	3
Ames19330	186	1261.2	1261.6	54.6974	66.9825	59.3436	2.7144	134.011	45.6544	84.6655	0.3079	2.2822	207	3.4	42	16	2	2	4	1303	1	1	14	10	63	163	3	2
Ames20118	N14	NA	1644.31	NA	NA	72.1863	NA	159.248	71.8504	86.7139	0.4502	2.3223	294	4.7	90	11.75	2.2	1.75	1	1755	1	2	0	15	11	230	3	3.5
Ames20137	N15	1677.91	1670.26	42.2472	76.2584	73.1002	1.2035	210.821	87.0666	117.472	0.4136	2.9694	303	3.73333	98.3333	14.1667	1.26667	2	1	1602.67	1	1	0	15	11	261	3.5	2
Ames20140	200	1269.09	1236.93	46.0705	63.1389	58.5381	1.6523	131.684	55.4497	76.0587	0.3936	2.2261	169.667	3.36667	53	13.275	1	2.75	4	1169.25	1	1	3.5	10	64.2	159	7.54545	2.66667
Ames20190	153-2	1221.31	1214.93	22.4755	59.1788	57.2845	0.5141	110.872	37.4016	69.6283	0.3217	1.9753	239.5	3.45	33.5	13.9	1.5	2.5	4	1094.67	2	1	0	8	11	147.5	3	3
Ames21512	181	1752.47	1769.04	26.3108	83.251	76.6189	0.974	124.406	69.7188	59.5608	0.5265	1.7461	234	3.9	NA	12	NA	2	4	1719.5	1	1	0	NA	11	NA	3	2
Ames22440	199	1640.62	1627.56	51.4733	77.6379	71.9774	1.7357	167.303	85.2159	80.3712	0.5044	2.4016	333	3.93333	97	15.1667	2	1.75	4	1573	1	1.25	5.33333	13.5	50	209.5	3.33333	2
Ames22443	47-1	1363.45	1366.59	22.6353	65.6001	62.1335	0.7689	118.09	44.7141	72.8796	0.3671	1.9309	223.333	3.825	36.8	12.1333	1.2	2	1	1243.33	1	1.25	0	10	11	148.4	5.5	3
Ames22748	74-2	1633.95	1615.47	37.1163	76.2386	70.8989	1.2325	152.1	61.5457	91.9843	0.3972	2.236	327.5	3.57143	55.25	14.7857	2.15	1.875	4	1583.29	1	1	0	12.5	16.125	197.5	5	2
Ames22754	56	1639.18	1611.72	20.6241	76.0273	71.0695	0.5814	117.406	55.2245	64.0376	0.4576	1.7277	NA	NA	NA	NA	NA	NA	NA	NA	NA	NA	NA	NA	NA	NA	NA	NA
Ames22761	N17	1842.83	1835.16	63.5832	84.5533	78.3821	2.9587	185.853	105.397	81.1766	0.5562	2.5242	231	4.275	NA	13.2	NA	2.2	1	2172	1	1	0	NA	11	NA	3	2
Ames22763	35	2142.09	2044.36	84.5716	93.7416	85.1488	3.9987	193.969	106.073	85.3835	0.5403	2.3112	306	3.7	122	11.825	1	2	4	2035	1	1.75	0	18	11	247	4	2
Ames22792	N18	1458.15	1428.25	22.6344	70.5368	65.118	0.9241	124.839	48.2467	77.6314	0.3662	1.9727	148	3	63	11.8	1	1.33333	3.5	1313	1	2	0	13	49	213	4.5	3
Ames22793	N19	1338.85	1284.29	52.0371	66.6984	60.0202	2.0111	124.681	56.5616	71.5884	0.4222	2.2202	174	NA	NA	11	NA	1.5	4	1241	1	1.5	0	NA	37	NA	3	3.5
Ames2334	N2	NA	1635.44	NA	NA	72.1572	NA	91.6254	53.9851	44.0946	0.6191	1.4993	234	3.7	28	15	2	2	1	NA	1	1	12	11	11	100	6	2
Ames2337	N3	1527.94	1505.46	39.1075	71.9499	67.4128	1.2178	129.72	68.0744	63.8034	0.5182	2.0363	172	4.2	NA	11.5	NA	2.5	3	1443	1	2.5	0	NA	11	NA	3	4
Ames23389	N20-2	1256.18	1238.69	23.9501	62.6258	57.7708	0.8229	122.741	45.8281	77.4102	0.3501	2.2064	153	3.8	NA	11	NA	3	4	1205.5	1	1	0	NA	11	NA	4.5	2
Ames23405	201	1483.13	1506.26	21.6389	71.3364	67.5306	0.6547	141	63.6575	76.8686	0.442	2.1847	256	3.8	NA	14	NA	2	4	1415	1	1	0	NA	11	NA	5	2
Ames23417	N21	1419.26	1335.85	42.5313	67.6639	61.8893	1.4208	161.303	72.3048	87.5144	0.4542	2.6305	268	4.1	NA	12	NA	3	1	1241	1	1	0	NA	11	NA	5.33333	2
Ames23426	N22	1419.15	1459.56	-10.1534	68.1479	66.2528	-0.829	146.595	75.8134	70.2209	0.5144	2.3358	210.233	3.55	61	11.6	1	2.33333	3.5	1327	1	1.2	0	10	11	155.5	2.33333	2
Ames23430	N23	1474.43	1535.2	38.261	70.5382	68.1496	1.1026	129.133	64.6198	65.1546	0.4867	1.9837	211	3.95	65	14.65	2	2.5	4	1369	1	1	0	7	11	152	4	2
Ames23450	152	1318.96	1411.41	17.0619	64.7447	64.792	0.1077	102.538	41.8038	63.5529	0.3659	1.6858	213	3.35	36.6667	11.65	1	2	4	1247.75	1	1.2	0	10	11	146.667	4.5	2.4
Ames23480	N24	1566.6	1468.09	105.325	75.4395	66.5782	4.2962	143.14	68.5778	77.3155	0.4557	2.2481	219	4.3	69	15.8	2	3	4	1478	1	1	0	10	11	187	3.5	2
Ames23495	N25	1467.24	1483.52	24.6768	71.0545	66.9065	0.7903	141.031	61.473	81.1115	0.4094	2.1651	226	4	54	12.3	2	2	3.5	1399	1	1	0	10	11	177	4	2
Ames24575	197	1569.94	1562.24	55.4281	73.918	69.7675	1.8517	147.723	95.8838	53.8696	0.6333	2.2063	118	2.925	107.667	11.025	1.66667	1.66667	4	1652.67	1	1.2	4	13.6667	11	194.667	5.33333	4.33333
Ames24576	198	1619.76	1623.57	41.8262	73.6206	70.9952	1.3666	113.702	61.1111	54.2037	0.5439	1.7496	125	2.56565	61.7895	12.6109	1.36842	1.57692	4.26087	1660	1.52174	1.04348	7.30435	11.4211	11	142.526	3.66667	4.12
Ames24577	19	1570.62	1544.72	54.3009	73.8438	68.8983	2.0148	130.657	73.7962	57.359	0.5634	1.9832	139.5	2.65217	70	13.5739	1.73684	2.07692	4.21739	1697.5	1.6087	1	7.73913	11.7895	11	172.789	3.66667	4.04167
Ames24589	N26	1752.93	1729.26	31.4921	79.0953	75.2636	1.0457	165.839	100.564	68.8599	0.5841	2.2794	229	3.6	NA	11.05	NA	2	4	1676.5	1	1.33333	0	NA	31.6667	NA	3.5	2.66667
Ames24706	N27	1312.1	1334.5	41.0715	66.1922	62.5682	1.2827	126.201	55.7315	71.9426	0.4347	2.0718	236	4.1	NA	13.3	NA	3	4	1167	3	1	0	NA	22.5	NA	5	2
Ames24730	N28	1598.36	1609.26	37.6846	75.4508	71.6288	1.1845	134.837	57.1562	77.7564	0.4184	1.932	232.5	2.8	NA	13.5	NA	1.5	4	1499.5	1	2.33333	0	NA	11	NA	3.5	3.66667
Ames24734	195-2	1370.28	1324.32	56.5872	66.629	61.5058	1.8733	133.785	66.1427	70.6629	0.4841	2.2246	324	4	NA	15.3	NA	1.5	4	1341	1	1	0	NA	11	NA	3	2
Ames24745	N29	1483.06	1454.1	97.7205	72.0036	66.7684	3.0969	131.128	52.5481	78.7516	0.3925	2.0534	239	3.3	NA	13.5	NA	1.5	4	1374.5	1	2.33333	0	NA	52	NA	3.33333	3.5
Ames24752	151	1343.1	1318.41	53.3092	64.5992	61.0543	1.6894	145.149	52.5892	86.3621	0.3576	2.4196	235	3.5	65	14.7	1	2	4	1333.33	1	2	0	10	11	212	5	3
Ames24989	150	1609	1569.67	55.1371	75.2281	69.951	2.0566	148.741	67.6771	80.1369	0.4528	2.2046	287	3.9	72.5	16.92	1.75	1.8	4	1598	1	2.71429	0	12.25	11	206.75	3.66667	2.6
Ames26004	N30	1443.2	1405.15	45.0317	72.4469	64.7535	1.6071	124.9	53.6295	70.3985	0.4204	2.0821	100	3.1	60	11	2.2	3	1	1557.5	1	1	0	8	11	165	6	5
Ames26022	N31	1525.83	1543.71	19.836	71.7131	68.8227	0.4628	142.035	68.7189	75.8762	0.4786	2.1674	NA	NA	NA	NA	NA	NA	NA	NA	NA	NA	NA	NA	NA	NA	NA	NA
Ames26116	N32	1727.37	1680.86	72.9385	82.8122	73.738	2.9316	174.832	94.3554	79.0816	0.5422	2.444	226.5	3.93333	99	8.6	1.4	2	4	1641	1	1	0	14.25	11	225	3	2
Ames26118	N33	1789.48	1734.93	84.6312	83.4432	75.7441	2.9309	143.615	65.3426	78.1252	0.4545	2.0087	NA	NA	NA	NA	NA	NA	NA	NA	NA	NA	NA	NA	NA	NA	NA	NA
Ames26604	182	1654.58	1684.97	26.7801	78.0438	73.0356	1.2842	170.184	89.4382	82.7119	0.5116	2.4441	239.5	3.84286	110	15.0571	1.33333	2	4	1704.67	1	1.125	0	12.3333	29.9091	232.667	4	5.06667
Ames26747	N36	1591.43	1564.84	53.3797	74.7651	69.2325	1.9216	146.062	85.7666	62.1013	0.5825	2.191	228.5	4.25	83.5	14.4	2	2.5	4	1555	1	1	0	11.5	11	184	4	2
Ames26771	175	1686.18	1673.42	42.4399	77.1972	72.5183	1.2943	165.854	77.1006	84.7873	0.4755	2.4283	NA	NA	NA	NA	NA	NA	NA	NA	NA	NA	NA	NA	NA	NA	NA	NA
Ames26777	N38	1738.91	1732.57	37.6068	78.993	75.0493	0.9605	152.768	68.1305	82.8496	0.4357	2.1417	258	3.8	72	15	1	2	1	1722	1	1	0	14.5	11	210	2	3.5
Ames26787	84	1565.19	1502.43	48.2588	73.3434	67.8725	1.5824	145.476	74.6408	71.4291	0.5214	2.2312	302	4.2	97	14.3	1	2	4	1598.5	1	1	0	14	11	215	2.5	2
Ames26806	N39	1773.6	1742.12	34.9134	80.3539	74.8486	1.0827	158.589	75.5998	84.5244	0.4684	2.1622	255	4.2	87	14	1	2	1	1788	3	1	0	15	11	207	3.5	2
Ames27038	91	1238.23	1206.62	44.2755	62.7398	57.1504	1.8002	116.815	43.66	71.2809	0.3469	2.0445	199	3.52	38.3333	11.04	1	2.28571	4	1119.25	1	1.16667	0	9	11	145.333	NA	2
Ames27040	N42	1371.97	1354.34	27.7469	66.3748	62.2022	1.013	137.892	60.9296	76.8925	0.4263	2.2173	197	3.45	62	12.5	1	2	4	1251.5	3	2	0	9	11	162	5	2
Ames27043	N43	1235.82	1257.01	28.5133	63	59.2633	1.2108	127.659	57.305	72.3396	0.431	2.2406	233	4.1	53	10.6667	1	2.6	4	1145	1	1	0	9	18.3333	162.5	5.5	2.5
Ames27046	N44	1343.32	1298.66	56.1855	66.506	60.3638	2.1708	152.421	63.1135	84.9907	0.4122	2.5506	333	3.86667	68.5	14.5667	1	1.25	4	1396	2.5	2.33333	0	9.5	12.2	201	5	2
Ames27062	14	2066.94	1887.78	137.345	92.4341	81.1267	6.293	179.737	110.764	70.941	0.6051	2.2897	286.453	3.96667	131.667	14.0333	1	2	5	2047	1	1.5	5.33333	17.3333	31	252	4.5	4
Ames27064	25-1	1655.91	1630.38	66.3526	77.1527	72.0088	2.0865	130.198	61.539	69.2553	0.4612	1.908	302.9	3.825	71.5	13.65	1.5	2	5	1736	1	1.66667	6	15	11	169	4	3.33333
Ames27066	13	1487.22	1449.76	71.2956	69.33	65.2841	2.2727	145.644	68.8802	77.4569	0.4742	2.3305	225.5	3.85	80	14.4	1	2	4	1688.67	1	1	8	14	11	204	4	3
Ames27067	148	1248.24	1236.74	57.4694	63.4529	58.5224	1.9164	122.305	49.0182	72.8671	0.3858	2.1571	278	3.7	55	11.9	1	2	4	1168.5	1	1	0	9	11	166	8	2
Ames27068	12-1	1517.23	1498.22	53.2878	70.5036	67.1434	1.6359	132.101	50.9155	79.6428	0.3629	2.0574	258.5	3.96667	40	11.3333	1	2.25	4	1427.5	1	1.75	10	12	11	157.5	4.5	2
Ames27069	172	1486.61	1446.33	72.6973	71.2929	66.0038	2.4882	155.709	80.6191	75.9131	0.5067	2.4743	256.5	3.65	78	15.65	1	2	4	1412.5	1	2	6	10	11	205	3	3.5
Ames27071	N45	2383.9	2305.75	47.9841	105.003	94.9125	2.9638	193.85	104.886	90.1534	0.5354	2.2355	327	3.6	136	10.2	2	2	1	2240	1	1.5	0	21	11	289	NA	2.4
Ames27072	N46	2097.53	1999.53	98.9841	95.3817	84.1485	5.2254	174.078	99.8414	73.0525	0.5751	2.2008	213	3.26667	148	15.4333	2	2.33333	1	2168.67	2.33333	1	0	16	11	273	NA	2.66667
Ames27074	N47	2327.81	2433.84	62.7407	106.235	102.032	3.1847	153.895	95.4999	66.8759	0.5863	1.7742	165.4	3.36	NA	9.72	NA	2.33333	1	2292	1	1.4	6.4	NA	11	NA	NA	4
Ames27079	N50	1927.95	1862.43	70.4647	88.2905	79.8683	2.7808	156.651	78.5315	77.7937	0.4979	2.1349	261	3.53333	110	13.8333	2	2.33333	1	1973.33	1.5	2.33333	0	14	11	223	NA	2
Ames27080	N51	1777.67	1882.41	6.6352	82.6929	80.9487	-0.9905	178.841	81.6423	96.3411	0.4549	2.4244	250	4.06667	120	14.2	1	2.33333	3	1968	1	1.66667	0	14	11	241	5	2
Ames27081	N52	1752.41	1789.76	-2.9172	79.5064	77.6974	-0.45	153.169	97.1838	58.3082	0.6164	2.1867	284.5	3.825	113	17.8	3	2.2	1	1704.5	1	1.6	3.5	12	11	205	NA	2.2
Ames27083	N54	1735.87	1767.73	1.5352	79.551	75.9642	0.1067	134.684	71.0204	62.052	0.5453	1.9206	223	3.76667	93	15.0667	1	2	1	1809	2.33333	1	0	12	11	208	NA	3
Ames27085	N56	2016.68	1925.73	88.6864	90.6979	82.4562	3.4656	166.63	89.574	69.1553	0.5613	2.1837	213	3.7	NA	11.3667	NA	2	1	1938	1	1	0	NA	11	NA	NA	2.66667
Ames27086	N57	1932.47	1907.35	41.768	86.6247	80.154	2.0304	173.135	82.896	86.5194	0.4811	2.2734	198	3.4	122	14.0333	2	3	1	1944.67	2	2	0	15	11	252	NA	4
Ames27087	N58	1643.34	1623.53	58.3092	74.7059	71.069	1.7196	113.264	51.6849	66.9348	0.4461	1.7938	351	3.7	69	12.3333	1	2.25	1	1752	1.5	1.66667	0	9	11	161	5	3.2
Ames27088	N59	2094.41	2045.31	66.1337	93.0319	85.8424	2.432	168.811	85.5563	84.8961	0.5069	2.1423	288	4.05	115	12.9667	1.5	2.42857	4.66667	1999.33	1	1	7.66667	14.5	11	231.5	5	3.33333
Ames27090	N61	2274.94	2214.49	70.0789	101.972	91.9298	4.5336	182.668	110.063	74.6563	0.5781	2.2004	315	3.48	155	13.6	2	2.2	1	2274	1	1	0	19	11	293	NA	2
Ames27091	N62	2488.92	2139.86	106.649	107.247	88.4682	5.5714	207.373	122.289	81.7378	0.5832	2.4557	271.367	3.6	NA	10.4333	NA	1.75	1	NA	1	1.8	0	NA	11	NA	NA	3.5
Ames27094	N64	1973.2	1900.42	74.8335	88.0762	80.4291	2.8057	183.721	85.6842	96.236	0.4773	2.4312	271.5	3.8	133	12.05	1	2.4	1	1932.5	1	2.4	0	17	11	286	4	2.66667
Ames27095	N65	1995.93	2059.85	32.3346	92.5076	86.4905	1.4836	199.876	99.0124	100.505	0.4801	2.4272	201.5	4.025	132	14.6	1	2.25	1	1997.33	2.2	2	3.5	16	11	282	4	3.4
Ames27098	N67	1982.36	1895.87	78.3515	89.5035	80.6456	3.4777	152.482	86.892	67.0782	0.5647	2.0495	240	3.55	143	10.05	0.5	2	5	1978.5	2	1.6	0	16.5	11	234.5	NA	4
Ames27100	N68	2081.35	1972.86	125.648	92.9737	83.1916	6.062	152.454	83.0546	62.6241	0.5666	2.0064	276.5	3.93333	NA	11.7667	NA	2.33333	1	2017	1	1	5.33333	NA	11	NA	NA	2
Ames27105	72-1	1221.78	1222.33	66.3688	62.2263	58.0088	2.3879	125.138	51.4467	70.5096	0.4018	2.176	206	3.7	48	10.55	1	3	4	1193	1	1.33333	0	10	11	155	NA	2
Ames27106	146-2	1292.92	1294.41	42.7205	65.4412	60.9658	1.4095	132.029	45.8774	86.8047	0.3342	2.2171	156	3.3	46	10.05	1	2.33333	4	1230	1	1	0	10	11	177	4	2
Ames27107	171	1197.67	1219.05	24.61	60.0541	57.3078	0.9681	150.475	60.273	87.5216	0.3853	2.6509	171.5	3.4	63	13.75	1	2.5	4	1168.5	2	1	7	11	11	203	NA	4
Ames27108	34	2026.97	1823.51	88.6175	88.5564	78.8474	3.5716	160.95	84.7882	75.7872	0.5185	2.1394	208	3.6	76	11.8333	1	1.75	4	2102	1	1	0	14	11	199	4	4
Ames27110	145	1859.53	1764.16	114.63	85.7833	76.5209	4.2556	164.377	74.0307	91.2466	0.4495	2.29	256	3.55	63	15.75	1	2	1	2013.67	1	1	0	12	11	192	1	4.66667
Ames27111	71-2	1236.84	1234.67	61.8835	64.1886	58.7828	2.031	122.218	50.9868	70.7852	0.4004	2.1406	239	3.35	42	11.575	1.33333	2	4	1276	1	1.2	3	9	32	140	8	4
Ames27112	70-2	1633.5	1597.72	58.5107	74.8803	69.7524	1.999	136.436	58.6603	80.7307	0.4185	2.1083	303.5	3.43333	51.5	11.8333	1	2	4	1734.33	1	1.66667	0	13.3333	11	178.5	3.5	3
Ames27113	82	1974.49	1979.31	88.9742	87.2529	83.3589	3.381	182.029	77.6286	99.4246	0.4289	2.3081	259	3.525	107	12.25	2	1.6	4	2052.67	2	1	0	15	11	259.5	4	4
Ames27114	170	1699.21	1642.33	31.675	77.1394	72.4907	0.7637	164.988	87.6376	78.1904	0.5269	2.4452	246	3.9	NA	17.3	NA	2	4	1751	1	1	0	NA	33	NA	5	5
Ames27115	162	1440.01	1440.56	19.1232	68.5858	65.3295	0.3443	124.862	58.8505	67.0999	0.4634	2.0829	113	3.15	84	11.4	2	2.33333	1	1466.67	1	1	8	11	11	195	7	4.33333
Ames27116	69	1727.07	1751.63	36.3538	78.2279	75.4424	0.8846	140.868	66.3111	73.502	0.476	2.027	343	3.5	81.3333	10.78	1	2.5	3.4	1787.5	1	1	0	12.75	11	205	4	2.4
Ames27118	55-4	1464.23	1420.63	54.7275	69.8074	64.9238	1.6209	156.381	60.5922	93.1129	0.3956	2.4763	198.5	3.85	60	11.15	1	2	1	1425.67	2	1.66667	0	12	11	212	4	1
Ames27121	169	1718.17	1746.77	43.1233	79.1078	75.4734	1.439	158.965	71.5254	81.8143	0.4496	2.2236	NA	NA	NA	NA	NA	NA	NA	NA	NA	NA	NA	NA	NA	NA	NA	NA
Ames27122	144-1	1576.66	1566.13	48.3298	73.7854	69.1976	2.0026	152.891	55.0792	96.5037	0.3586	2.3058	170	3.45	50	13.15	1	2	4	1767	1	1	0	13	11	183	1.5	2
Ames27124	42	1934.84	1883.43	76.3547	88.7446	81.263	2.7465	152.005	86.4057	65.0346	0.5669	1.9995	232.175	3.975	NA	11.825	NA	2.2	5	1784.5	1.8	1.66667	0	NA	11	NA	4	4
Ames27126	26	1774.7	1792.38	43.707	82.7153	77.7749	1.5432	128.677	59.9816	71.5847	0.4806	1.8245	240.5	3.23333	92	13.9333	1	1.83333	4.83333	2265	1.66667	2.22222	5.66667	8	11	187	NA	4
Ames27130	22	1711.38	1746.36	36.8043	77.6069	74.963	1.4305	152.895	93.6225	64.8224	0.5749	2.2049	288.76	3.95	119.5	14.15	1	2	1	1813	2	1.2	0	12.5	11	213.5	4	2
Ames27131	142	1760.6	1723.78	34.1584	81.7634	74.4512	1.7182	156.354	89.263	71.8067	0.5562	2.2436	248	3.8	112	12.5	2	2	1	1794.5	1	2	0	13	11	226	3.33333	2
Ames27132	11	1795.43	1782.16	38.2028	82.4643	77.2893	1.2554	190.479	112.583	77.2588	0.5857	2.5368	NA	NA	NA	NA	NA	NA	NA	NA	NA	NA	NA	NA	NA	NA	NA	NA
Ames27133	2	1755.64	1723.77	43.6243	81.2045	75.2	1.8214	150.573	67.9991	85.1572	0.4442	2.0783	272.273	3.78333	79	14.1143	1	2.42857	NA	1811	1	1	4	15.5	11	204.5	3	2.66667
Ames27134	1	1857.51	1926.64	13.4784	85.6413	82.0828	-0.0177	145.46	77.6046	67.7971	0.5362	1.9063	314.9	3.9	89.8	10.9429	1.4	2.125	NA	2172	1	1.44444	6.28571	14.8	11	185.6	3.5	2
Ames27135	49-1	1291.06	1264.15	27.7923	63.2112	59.1893	1.0569	134.479	49.8066	86.868	0.3608	2.3648	219	3.21667	57.3333	9.88333	1.33333	2	4	1242.25	1	1.14286	3.66667	10.3333	23.2857	182.333	8	2.28571
Ames27137	167	1568.55	1540.57	27.6839	73.4661	68.2134	1.2549	135.128	62.8662	74.5591	0.4584	2.0643	265	4.2	NA	16	NA	2	4	1614.33	1	2.5	0	NA	11	NA	1.5	2
Ames27138	166	1624.27	1594.32	39.6041	75.6595	70.9974	0.9553	161.819	75.599	85.1868	0.4641	2.3611	243	3.9	NA	15	NA	2	4	1557.33	1	1	0	NA	11	NA	4	5
Ames27139	24-1	1976.09	1891.25	112.231	91.9717	82.0384	4.216	217.2	107.667	110.687	0.491	2.7453	257.865	3.56	120.75	12.32	1.5	2.16667	1	1952	1.33333	1	5.2	19.25	11	258.75	4	2
Ames27140	10	1554.58	1508.16	92.3725	72.6485	67.897	3.1986	158.84	57.573	99.461	0.3754	2.4475	274	3.6	76.6667	13.35	1	2.2	4	1531.67	1	1.5	3.5	15.3333	11	246.667	2	2
Ames27141	141-1	1631.74	1606.55	42.3626	75.631	70.8278	1.6002	133.488	57.6465	76.1541	0.4355	1.9749	250	3.7	64	12.3	1	2	4	1616	1	2.66667	0	13	37	184	3	2
Ames27142	140	1494.07	1501.76	34.8157	71.8881	67.2827	0.8719	154.913	72.6765	85.3938	0.4588	2.3728	221	4.5	63	11.05	1	2	4	1471.25	1	2	0	13	18	187	4	2
Ames27144	67	1851.98	1882.81	57.709	84.8916	79.9239	2.4612	148.862	75.6062	76.2215	0.4965	2.0125	345.333	3.55	92.75	13.8	2	2	1	1746.5	1	1.4	3	14	16.5	215	4	4.28571
Ames27147	9	1612.55	1650.12	32.4816	75.5829	72.2731	1.1294	129.949	71.1023	62.3016	0.5318	1.9813	354	3.7	69	14.3333	1.5	2	5	1814.5	1	1	4	14.5	11	178	3.5	2
Ames27148	66	1898.39	1801.44	93.2963	80.5947	76.1767	3.4031	114.81	41.0687	68.9623	0.3491	1.638	224.5	3.36667	38	8.9	1	1.66667	4.33333	1895	1	1	0	11.3333	35	153	3.5	4.66667
Ames27149	137	1688.18	1676.59	22.5706	79.43	73.6947	0.8143	157.648	69.607	86.8808	0.4445	2.2573	235.4	3.6	79	11.4	1	2	4	1645.4	1	2	0	13	11	187	5	2
Ames27151	136	1571.94	1544.99	53.6564	73.6063	68.4692	1.9377	154.415	73.4611	86.0376	0.4506	2.3618	203.3	3.65	58	9.55	1	2	4	1537	2	2	0	12	11	180	5	2
Ames27152	135	1690.86	1661.09	42.7484	77.4593	72.3599	1.4084	155.158	60.2057	91.5171	0.404	2.2865	284	3.7	75	14.15	1	2.5	4	1696.25	1	2	0	13	11	188	5	2
Ames27153	81	1643.88	1615.12	36.9018	74.9017	70.1323	1.5787	133.426	57.2552	75.9586	0.4221	2.0076	225.233	3.53333	53.5	13.8667	1	2	4	1649.25	1	1.66667	4.66667	13.5	11	173.5	4.5	4.25
Ames27154	134	1684.32	1632.76	37.5631	75.0557	70.4362	1.3872	165.318	73.9405	84.4233	0.4632	2.4208	273	3.9	97	11.4	2	2	4	1724.8	1	2.66667	0	14	18	238	4.5	2
Ames27155	133	1705.44	1735.51	28.8193	81.1678	75.7465	1.0527	160.003	83.5545	80.3885	0.5086	2.2391	196	3.2	85	12.65	2	2.5	4	1791.33	1	2	0	13	11	201	5	3.5
Ames27156	132	1782.58	1773.2	38.8913	82.2418	76.6254	1.1819	162.398	83.7097	77.2936	0.515	2.2195	254	3.8	119	10.9	1	2	4	1777.2	1	1	0	13	11	225	3.5	2
Ames27157	131	1725.92	1760.71	27.4627	81.3167	76.7802	0.8762	167.328	86.1327	80.1317	0.5073	2.3084	222	3.3	105	12.8	2	2	4	1794.83	1	2	0	15	11	222	4.5	3
Ames27158	80	1705.24	1626.08	84.3815	79.8485	71.9142	2.7973	146.387	56.9764	86.5161	0.3907	2.1571	NA	3	62	10.1	1	2	4	1650.6	1	1	0	15	11	196	NA	4
Ames27160	129	1536.85	1601.68	34.3651	75.4776	70.7756	1.4086	164.999	80.7815	87.5727	0.4686	2.4249	239	4.15	81	11.9	1	2	3.5	1646.25	1	2	0	12	11	191	4	2
Ames27161	128	1581.37	1544.22	72.2945	76.5696	69.2691	2.5368	173.553	92.8431	80.384	0.5297	2.5492	240.25	4.4	85	12.45	1	2.33333	4	1635.2	1	1	0	11	11	198	3.5	2
Ames27162	127	1788.65	1767.79	40.8635	82.4302	76.9782	1.2515	159.237	79.6188	79.6655	0.4873	2.1803	214.6	3.2	103	12.3	2	2	4	1739.4	1	2	0	13	11	209	5	3.5
Ames27163	126	1823.55	1804.58	48.7628	82.3445	78.0603	1.4767	160.466	89.5476	74.6265	0.5479	2.1816	204.9	3	103	11.8	1	2	4	1717.8	1	2	0	12	11	211	4	3
Ames27164	125-1	1911.67	1937.14	30.4819	88.3236	82.2016	1.5006	142.274	60.713	80.3536	0.4277	1.8345	322.3	3.4	68	14.65	2	2.5	1	2027	1	2	0	12	11	184	4	3.33333
Ames27165	124	1642.05	1831.76	11.2209	76.0747	77.7214	-0.1133	159.947	82.1769	72.3388	0.5324	2.2193	211	3.5	117	10.25	2	2.33333	3.5	2060	1	1	0	13	27	212	3.5	2
Ames27166	7	1905.77	1820.48	26.6359	82.1441	76.479	1.0519	165.511	78.1309	83.3227	0.4772	2.2946	406	3.84	87.5	14.5	1	2	1	1909.5	1	1.16667	2.8	18.8333	11	224.5	5	2.57143
Ames27167	123	1613.19	1624.69	20.7809	74.7681	71.6323	0.7241	165.909	85.4222	79.0319	0.5077	2.3904	260.55	3.8	106	15.15	2	2	4	1605.67	1	2	0	13	11	221	2	4.66667
Ames27169	54	1795.87	1757.48	40.8453	80.541	75.9333	1.2813	156.698	83.6009	75.5931	0.5311	2.1945	286.033	3.63333	78.6667	14.1667	1.66667	1.75	1	1954.5	1	1	4	13.75	16.3333	199.667	4	4
Ames27170	121	1777.32	1753.04	69.0846	83.695	76.5799	2.3787	155.605	75.3077	80.1921	0.4793	2.1349	269	3.26667	94.5	13.6667	2	2	1	1853.25	1	1.75	4	16.5	11	217.5	4	4
Ames27171	6	1787.36	1793.05	21.1642	82.9335	77.6869	0.7344	135.173	67.3102	70.5789	0.4939	1.8629	231	3.26667	62.6	10.5167	1	2	4	1785.25	1	1.77778	4.66667	12.2	11	181.8	4	4.33333
Ames27172	120	1891.14	1838.97	67.002	84.7951	79.4336	2.1629	161.953	75.1357	84.322	0.4699	2.12	293.25	3.45	85	17.9	2	2.5	1	1949.2	2	2	0	11	11	201	3.5	3
Ames27173	119	1788.22	1808.07	15.2888	79.5344	77.6607	0.159	143.82	69.3344	75.5263	0.4735	2.054	239	3.45	81	12.6	2	2	5	1906.5	1	1	0	12	11	190	3.5	3.33333
Ames27174	118	1676.86	1657.25	23.3828	75.015	71.7169	0.6324	150.193	72.6346	75.2566	0.5006	2.2308	250.75	3.45	87	13.15	2	2	5	1748.17	1	2	0	12	11	200	4	3.33333
Ames27175	117-2	1739.73	1692.98	29.8337	77.3727	73.5125	0.8999	149.555	67.7492	82.4785	0.4456	2.1409	215.9	3.6	82	12.5	2	2.66667	4	1742.6	1	2	0	12	22	201	4	4
Ames27176	79	1733.35	1804.66	23.4961	80.1265	78.0206	0.5747	104.487	60.4079	51.7371	0.568	1.5231	262.15	3.55	64	14.05	2	1.66667	4	1838.2	1	2.5	0	9	11	166	4	4
Ames27177	116	1664.19	1669.82	23.754	75.1576	72.4725	0.8922	164.488	67.114	98.6958	0.3967	2.4021	223	3.6	88	12.55	2	2	4	1646.67	1	2	0	13	11	209	3.5	2
Ames27178	65-2	1513.38	1533.9	43.209	73.0071	68.9449	1.5315	143.474	59.7699	85.99	0.4081	2.17	307	4.26667	81	14.8667	1.75	2	4.25	1539.67	1	2.25	0	13.4	11	211.25	3	2
Ames27179	115	1821.03	1849.9	21.4412	82.1996	77.9119	0.8393	169.347	76.5093	90.0699	0.4526	2.2809	324	3.45	98	13.45	2	1.5	4.66667	1977.33	1	1	0	13	11	229	4	2.66667
Ames27180	64	1654.92	1626.52	16.6307	75.3864	71.4043	0.3727	142.677	63.4695	81.4395	0.4171	2.1516	334.7	4.26667	68	10.9333	1.5	2	4	1769.2	1	1.66667	0	15.5	34.25	190.5	5	2
Ames27181	114	1788.16	1794.79	58.3596	81.5968	77.3479	1.8682	156.151	73.6831	84.2066	0.4636	2.1899	238	3.9	102	12.9	1	2	4	1901.75	1	2	0	14	11	226	3	2
Ames27182	113	1543.33	1569.8	19.7454	74.1987	69.9489	0.3927	175.899	90.3839	86.1422	0.503	2.5575	240	4.2	76	13.65	1	2	4	1531.6	1	2	0	13	18	210	4	2
Ames27183	112	1448.97	1432.62	65.6387	71.5477	66.1458	2.1789	125.507	48.0636	77.3089	0.3839	1.9872	235	3.45	42	14.9	1	2	4	1478	1	1	0	10	11	167	5	3
Ames27184	165	1505.04	1554.27	23.5472	72.1011	69.1864	0.5766	139.722	63.0794	81.8431	0.4471	2.1496	298.5	4.35	100	14.5	1	2	4	1569.33	1	2	6	13	11	216	1	2
Ames27185	164	1595.79	1597.71	24.6349	75.8292	71.2051	0.8623	165.305	84.18	80.8666	0.5051	2.4232	NA	NA	NA	NA	NA	NA	NA	NA	NA	NA	NA	NA	NA	NA	NA	NA
Ames27187	111	1595.38	1598.42	30.9444	74.5022	70.6585	-0.1807	165.575	66.8221	95.6345	0.4076	2.391	NA	NA	NA	NA	NA	NA	NA	NA	NA	NA	NA	NA	NA	NA	NA	NA
Ames27188	163	1610.16	1697.39	17.5204	76.1095	74.1742	0.369	155.977	80.6143	73.5832	0.5149	2.1599	150.5	2.75	92	18.15	2	1.5	4	1690.33	1	1	7	15	11	208	4	4.5
Ames27189	110	1888.3	1883.63	50.5652	84.2224	80.434	1.5683	172.92	99.3296	75.005	0.5609	2.2718	198	4	121.5	11.4667	1.5	2.25	4	2033	1	1.2	4.66667	17.5	11	235	4	3.2
Ames27190	109	1773.53	1706.94	96.2971	81.4174	73.9507	3.5834	166.015	71.5876	93.3225	0.417	2.3837	343	3.4	87	12.65	1	2	4	NA	1	2	0	10	11	196	3.5	3
Ames27191	108	1879.84	1770.68	80.9488	85.9286	76.2102	4.0419	139.541	63.0266	77.573	0.4431	1.9824	343	3.4	87	12.65	1	2	4	NA	1	2	0	10	11	196	3.5	3
Ames27192	107	1697.93	1656.79	23.2657	79.7818	71.9782	0.6436	140.721	52.8973	84.2614	0.3669	2.0782	199	3.5	57	13.65	1	2.33333	4	1931.67	1	2	0	13	11	205	3.5	3
Ames27193	106	1597.38	1553.7	49.2602	73.4002	69.2486	1.5546	158.351	79.4478	78.6294	0.5016	2.3748	345	3.9	96	17.5	1	2	4	1673	1	2	0	14	11	230	1.66667	2
Ames27194	21	1287.45	1304.91	25.2352	64.0957	60.7901	0.8848	125.371	53.5004	76.2444	0.4013	2.1163	169.5	3.45	44	13.9	1	2	4	1180.5	1	2	7	12	11	137	4	3.5
Ames27196	N71-1	1454.09	1450.65	14.3406	70.0384	65.8035	0.3152	129.024	53.9092	76.0506	0.4	2.0703	258	3.65	47	9.9	1	2.33333	4	1433.67	1	2	0	9	28.3333	172	4	3
Ames27260	40-1	2123.54	1987.96	124.711	95.954	83.8492	6.2961	124.476	62.3482	65.4363	0.5029	1.6174	214.433	3.225	74	10.75	1	1.8	4.25	2017	2	2	0	14	11	188	3	3.6
Ames28184	N72-1	1980.92	1946.65	64.462	89.2003	83.0546	2.7396	149.529	72.7737	77.658	0.491	2.0116	264	3.5125	104.333	11.375	1	2.25	5	1912	1	1	6	14	11	215.667	NA	4
Ames28290	52	1278.29	1223.63	45.1006	62.1744	57.3727	1.6224	118.65	48.5199	65.0498	0.4291	2.1283	256	3.6	45	11.9	1	2	4	1158	2	1	0	10	11	152	8	2
Ames28929	N75	1770.75	1718.84	56.983	80.3947	74.956	1.9321	168.699	96.088	73.2326	0.5682	2.3743	291	3.9	116	12.5	1	2	1	1761.5	1	1	0	14	11	234	3.5	2
Ames28934	N77	1733.34	1689.38	73.6432	83.4817	73.8769	3.638	169.814	74.0403	91.353	0.4271	2.3645	189.65	4.1	68	12	2	2	4	1661	1	1	0	14	22	220	4	2
Ames28939	63-1	1647.28	1607.92	56.5929	76.3079	70.5255	2.1379	162.044	81.069	82.0723	0.4875	2.3562	239.5	4.1	54	17.2	1.5	2	4	1678.67	1	1.5	0	10.5	11	172	2	2
Ames29045	N79-2	2068.24	2064.17	45.0916	96.0125	87.5488	1.9835	156.924	90.7618	65.0244	0.5768	1.9382	193	3.7	NA	15.25	NA	2	5	2012	1	1	7	NA	11	NA	NA	4
Ames8399	161	1297.43	1273.72	89.2511	64.7163	60.3807	2.7906	102.856	42.8931	63.0009	0.3794	1.8478	NA	NA	NA	NA	NA	NA	NA	NA	NA	NA	NA	NA	NA	NA	NA	NA
CIze7	183	1947.32	1852.61	71.9618	87.7489	79.8803	2.6216	179.142	92.3625	84.3691	0.5269	2.2521	NA	NA	NA	NA	NA	NA	NA	NA	NA	NA	NA	NA	NA	NA	NA	NA
Ames30857	N82	1897.12	1861.17	45.4114	86.6007	79.9413	1.9032	165.37	86.1117	78.9342	0.5152	2.2308	214.8	3.5	NA	12.5	NA	3	1	NA	1	1	0	NA	11	NA	NA	2
Ames30861	N84-2	1982.84	1948.96	51.2586	91.0179	83.6296	2.0999	146.825	76.7221	71.633	0.5207	1.9007	249.1	3.8	NA	12	NA	2	1	NA	1	1	0	NA	11	NA	NA	4
PI690392	139-1	913.763	880.712	33.05	79.535	76.23	2.507	179.245	83.583	92.256	0.472	2.367	219.75	3.95	83	9.9	1	2.33333	4	1617	1	2.5	0	13	11	199	4	4.5
NSL22629	189	1724.84	1705.79	56.7488	81.9253	74.5752	2.4837	183.309	93.901	88.0577	0.5056	2.5834	NA	NA	NA	NA	NA	NA	NA	NA	NA	NA	NA	NA	NA	NA	NA	NA
NSL22893	104	1815.54	1778.68	62.3677	83.192	77.2339	2.0479	181.56	102.212	80.5199	0.5532	2.4436	151.5	3.5	108	10.6	1	2	4	1893	1	1	0	13	11	229	7	3.5
NSL22894	176	1908.02	1888.84	32.0444	86.0796	81.059	0.7773	182.124	107.08	78.429	0.5707	2.3531	218	3.6	NA	13.5	NA	2	5	1822.5	1	1	0	NA	11	NA	NA	2
NSL22984	N88	1526.85	1601.83	2.9619	75.1051	71.289	0.1853	176.338	92.2128	84.2653	0.5078	2.5108	265	4	NA	14.5	NA	3	4	1589	1	1	0	NA	33	NA	5	3.5
NSL28966	33-1	1532.28	1464.9	81.4692	72.8565	66.2496	3.3172	149.2	59.3996	89.9902	0.3722	2.3396	264	3.75	58	17.8333	2.5	1.6	4.33333	1498.67	1	2	8	12.5	50	206.5	3.25	2
NSL30038	103	1788.19	1753.23	49.9069	83.4746	75.9214	2.2513	160.241	88.6237	72.1818	0.5513	2.1967	NA	NA	NA	NA	NA	NA	NA	NA	NA	NA	NA	NA	NA	NA	NA	NA
NSL30053	102	1575.86	1518.8	62.8598	73.8009	67.9655	2.4092	127.576	58.0642	75.0371	0.4332	1.9619	228.5	4.3	43	13.7333	1	2	4	1619.33	1	2.14286	0	11	11	171	4	4
NSL30062	88	1378.12	1357.61	26.9222	65.2405	61.6978	0.9448	129.659	54.6744	74.6685	0.4045	2.1651	196	3.3	49	16	1	2	4	1276.5	1	1	0	10	63	185	2.66667	2
NSL30867	210-1	1532.1	1547.94	18.3197	72.1576	68.9843	0.4659	131.398	60.863	71.8895	0.4494	2.0353	158	NA	NA	14.25	NA	1.5	4	1459.75	1	1.5	0	NA	21.4	NA	2.75	2
NSL30894	101	1561.53	1431.05	78.9921	75.8685	65.5302	3.5439	159.405	52.8247	107.964	0.3247	2.5328	318	3.26667	62.5	10.2833	1	2.4	4	1610.67	1	1.63636	0	12	11	185.5	3	2.8
NSL30904	100	1497.83	1460.41	55.6203	71.2743	65.7869	2.0083	164.876	83.5091	81.2841	0.4994	2.538	NA	NA	NA	NA	NA	NA	NA	NA	NA	NA	NA	NA	NA	NA	NA	NA
NSL65865	99	1753.68	1696.39	97.3565	80.2573	73.8881	3.9121	162.663	75.3504	87.3086	0.4637	2.316	346	4.36	81.75	19.06	1	1.83333	4	1783.75	1	1.33333	0	12.75	11	209.75	5	2
NSL65873	51	1614.74	1642.23	67.5763	77.8592	71.5885	2.864	176.923	97.2812	77.0043	0.5628	2.5323	NA	NA	NA	NA	NA	NA	NA	NA	NA	NA	NA	NA	NA	NA	NA	NA
NSL81599	98-1	1478.53	1459.85	44.9834	69.89	65.7875	1.5948	144.337	55.3451	88.1305	0.378	2.3216	237	3.85	63	14.7	1	2	4	1427.5	1	1	0	9	11	187	4	3.5
NSL8581	105-2	1902.25	1765.87	148.932	88.9542	78.1005	6.0768	169.016	84.8619	82.4442	0.512	2.2824	145.5	3.13333	73.25	10.775	1.1	1.75	1	1846	1	1	0	10.6667	43.25	180.75	3	1
NSL8585	233	1384.3	1372.42	56.2276	67.8025	63.2542	1.5114	138.101	44.8077	92.3513	0.3146	2.2547	128	NA	NA	NA	NA	NA	NA	1276.5	NA	NA	NA	NA	NA	NA	4	NA
PI200181	N119-1	1410.62	1314.27	64.6232	68.1986	61.0317	2.7473	148.947	62.3496	85.4441	0.4158	2.4629	228	NA	NA	10	1	NA	NA	1288	NA	NA	18	12	NA	180	4.5	NA
PI221734	N123	1663.53	1531.06	106.202	75.6219	68.3171	4.37	149.334	72.9382	76.8983	0.4857	2.361	294	NA	50	13.5	2.5	1.5	1	2191	1	1.5	5	11.5	11	155	4	3
PI221735	N124	1625.03	1586.49	56.842	75.4161	70.0436	2.287	138.285	76.4271	65.0688	0.5157	2.1117	NA	NA	50	10.5	2	NA	NA	1511	NA	NA	12	10.5	NA	150	4	NA
PI221788	N128-1	1741.94	1699.71	88.9874	85.3064	75.161	3.7736	155.062	75.6552	79.8501	0.4794	2.1773	125	NA	NA	NA	NA	NA	NA	1718	NA	NA	NA	NA	NA	NA	4	NA
PI221790	N129-1	NA	1932.91	NA	NA	81.1054	NA	138.074	63.375	73.7067	0.4549	1.8473	222.875	NA	45	13	0.5	NA	NA	NA	NA	NA	12	11.5	NA	135	3	NA
PI257507	45	1203.54	1162.55	38.8915	60.9809	56.4626	1.1914	100.216	49.4152	54.0574	0.4623	1.7892	163.5	3.15	39.3333	12.44	1.125	2	4	1129.5	1	1	4.8	7.5	11	122.5	4.5	4
PI257514	N132	1303.84	1259.17	36.2133	66.3822	59.3461	1.8375	130.709	60.5376	72.2431	0.4631	2.2657	234	3.4	NA	10.5	1.5	2.5	4	1227.5	1	2	6	11	63	120	4	3
PI303925	N133-1	1310.48	1348.83	-10.5933	63.0953	61.1958	-0.4132	151.784	71.7055	80.3412	0.4688	2.5578	NA	NA	NA	11.5	1	NA	NA	1253.5	NA	NA	16	12	NA	150	4	NA
PI303933	N136	1426.01	1428.41	69.9218	67.3686	64.9681	1.9409	116.313	57.6616	59.9675	0.4904	1.8689	NA	NA	NA	7.5	1.5	NA	NA	1313	NA	NA	12	10	NA	150	5	NA
PI358532	N146	1501.33	1322.07	77.5356	71.4735	62.2823	3.6631	.	.	.	.	.	189	3.5	35	13.15	1.5	2	4	NA	1	1	7	8.5	11	130	3.5	1
PI391665	N147	1468.57	1379.92	81.2706	70.5723	63.5203	2.941	139.195	64.2713	73.0296	0.4641	2.2834	265	NA	65	12	1.5	NA	NA	1388.5	NA	NA	14	10.5	NA	180	4	NA
PI406112	97-1	1823.74	1840.49	30.1926	80.0486	78.3874	0.7831	173.285	91.0852	80.6371	0.5189	2.3423	301	3.8	110	14.7	1.25	2	4	1795	1	1	8	15.75	11	237.5	4	2
PI415086	N153	1496.27	1494.26	22.5723	70.7268	66.9563	0.6406	124.403	61.2323	64.4048	0.4883	1.9393	188	NA	85	17.5	1	NA	NA	1375.5	NA	NA	14	11	NA	185	4	NA
PI506246	N158	1931.6	1947.68	73.1749	88.6869	81.9782	3.4259	175.977	103.432	70.2698	0.5892	2.285	205.3	3.78571	141.75	12.8571	1.5	2.3	1	1887	2.14286	1	12	17.75	11	250.25	4	3.4
PI506253	N161-2	1856.36	1897.75	16.164	83.4165	80.2916	0.5294	155.511	79.3091	75.7997	0.5128	2.0445	243.333	3.45	NA	11.9	NA	2.66667	4.5	1929.67	1	2	0	NA	11	NA	4	3.33333
PI506255	N162	1807.8	1812.72	19.9241	81.4466	77.4313	0.5026	169.496	77.2942	84.9547	0.4727	2.2635	281.333	3.95	NA	14.4	NA	2	4	1831.25	3	2	0	NA	11	NA	3	2
PI509045	N164	1589.64	1563.98	58.3728	75.0648	68.7844	1.9329	156.555	69.0903	85.1281	0.4501	2.3718	262	NA	NA	14	NA	1.5	4	1632.5	1	2.33333	0	NA	11	NA	4.5	1
PI517968	N166-1	1412.42	1353.85	72.342	66.6286	61.8839	2.22	125.495	56.3445	69.5283	0.4473	2.1345	194	NA	NA	16.5	NA	1.5	4	1342	1	2.33333	0	NA	11	NA	3.6	3
PI517974	212	1644.24	1622.46	50.0174	75.5565	71.1175	1.5246	169.021	74.8202	89.8235	0.4394	2.4622	232	NA	NA	15	NA	2	4	1697.67	1	2.33333	0	NA	11	NA	3.66667	5
PI520774	205	1665.58	1698.52	21.1191	76.0579	73.2162	0.7533	145.295	71.8705	72.633	0.4913	2.0554	262	4	92	12	2	2	4	1518	1	2	7	14	11	203	4	2
PI524969	178-1	1424.93	1388.71	71.544	68.9152	63.5949	2.3177	156.194	62.7303	92.6262	0.387	2.5267	275	4.23333	NA	16.5	NA	2.25	4	1340.6	1	1.25	0	NA	11	NA	2.5	2
PI531084	190	1703.21	1728.2	34.1123	79.4141	75.6623	0.7729	163.686	71.4575	89.7302	0.4395	2.268	211	3.85	84	14.15	1.8	2	4	1710	1	1.33333	0	14	11	215	2	4
PI531085	32	1562.03	1558.42	43.9304	73.9055	69.5926	1.3747	126.829	51.3025	76.13	0.3992	1.9645	301.167	4.1	51	11.6667	1	2	4	1433.5	1	1.25	4.66667	12.5	50	177.5	1	2
PI535927	N168	1114.86	1107.04	40.3121	59.1049	53.6818	1.7186	124.644	50.2682	73.692	0.3925	2.3593	247	3.9	32	10	1	2	4	990	1	1	0	9	63	127	4	2
PI539859	N169	2031.83	1976.34	58.72	91.5659	84.1176	2.6047	212.622	116.074	92.435	0.5372	2.5801	314	3.825	114	14.875	1	1.8	1	1907.5	1.5	1	3	19	11	255	3.5	2
PI540745	N171	1923.2	1806.91	73.1459	85.3294	77.5172	3.2095	167.027	81.4631	85.7972	0.483	2.3334	191	3.55	NA	8.75	NA	2	1	1981	1	1.33333	0	NA	11	NA	4	2
PI540746	N172-1	2111.04	2017.65	99.6646	93.1649	84.1605	5.0379	194.815	109.473	79.6026	0.5709	2.4064	243	3.5	NA	13.5	NA	2.5	1	2123	2	1	0	NA	11	NA	4	4
PI542953	N178	1743.35	1668.06	82.8432	82.1394	73.2078	3.5635	141.851	58.2243	82.9552	0.4127	2.039	170	3.6	69	19.5	2.1	2	4	1672.5	1	2.5	0	14	11	185	3.66667	2
PI543916	38	1841.24	1810.01	43.2619	85.5187	77.9765	1.3997	146.949	82.8556	66.2938	0.5585	2.0496	372	3.66667	101	12.7111	1.5	1.9	1	1891	1	1.41667	0	13	11	209	1.5	3
PI550440	230	1683.87	1697.04	26.0966	77.3829	73.7434	0.7941	154.728	91.5116	64.7974	0.5916	2.1604	237	NA	NA	NA	NA	NA	NA	1638.33	NA	NA	NA	NA	NA	NA	5	NA
PI550441	50	2001.94	1909.18	101.515	93.6968	82.8254	4.1424	156.358	79.7268	72.4514	0.5231	2.0224	199.333	3.94	103.75	12.1333	1.5	1.85714	1	1900.33	1	1.5	2.66667	14.5	11	233.25	3.33333	2
PI550454	4	1682.21	1713.66	49.3566	78.7996	75.6478	1.1548	159.218	72.3292	85.0938	0.4521	2.2828	241.333	3.86667	89	14.8667	1	2	4	1590.67	1	1.33333	6	14.3333	63	222	4	2
PI550461	20	1686.6	1615.87	65.2959	78.5709	71.4708	2.5219	156.98	70.696	84.9129	0.4394	2.2442	233	3.75	64	15.6333	1	2	4	1542	1	1.25	4.66667	15	63	192	4	2
PI550465	229	1648.77	1668.77	42.4567	78.4432	72.7196	1.481	160.846	80.2846	81.2169	0.4833	2.2732	222	NA	NA	NA	NA	NA	NA	1557	NA	NA	NA	NA	NA	NA	4	NA
PI550467	180-1	1571.71	1535.18	64.1696	74.2738	68.4208	2.6535	161.365	82.9354	79.7693	0.4929	2.4724	224.5	4.2	84.3333	13.75	1.33333	2.5	4	1543	1	2	8	14	37	214	3	2
PI550469	177	1537.47	1597.82	55.7314	72.8702	69.8653	2.0983	148.531	57.3337	88.3785	0.3745	2.2592	261.5	4.03333	55	14.8333	1	2	4	1537	1	1	0	15	11	223	4.5	2
PI550472	96	1603.79	1587.25	38.0618	72.7713	69.6575	1.0879	135.71	66.1613	69.4016	0.4904	2.0318	262	3.86667	44.5	13.2	1	2.33333	4	1566.6	1	2.33333	0	7.5	23	155	2.66667	2
PI550473	B73	1527.54	1547.37	31.4854	74.2889	69.6066	1.1194	169.256	89.811	82.8479	0.5221	2.5094	277	4.51662	89.1389	12.4955	1.43333	1.92958	3.95455	1525.56	1.08824	1.13699	7.91045	13.9143	18.7286	222.556	4.33333	2.07246
PI550483	228	1464.01	1486.4	17.3531	69.1659	66.1692	0.3997	138.972	64.6305	76.7087	0.4647	2.2083	220	NA	NA	NA	NA	NA	NA	1419.67	NA	NA	NA	NA	NA	NA	4.25	NA
PI550490	214	1329.58	1242.02	61.7325	64.5208	58.5278	2.3785	133.88	57.4406	74.6707	0.4204	2.3339	175	NA	NA	14	NA	2	4	1222.33	1	2.33333	0	NA	11	NA	5.4	3
PI550518	83	1618.79	1656.28	24.802	76.8221	72.6882	0.8297	165.984	96.0258	73.3377	0.5717	2.3869	266	3.46667	102.667	15.5667	1	1.85714	4	1770	1	2.15385	0	13.3333	11	223	3.33333	3.33333
PI550522	30-1	1640.33	1638.35	62.6532	76.8553	71.9772	1.6724	166.25	82.684	83.7261	0.4796	2.4238	348.5	3.43333	104	11.2143	1	2	4.14286	1654.6	1	1.57143	3.66667	13.8571	11	239.429	2.85714	4.42857
PI550531	N181	1223.47	1206.72	12.724	62.5308	57.7411	0.4207	111.775	46.1415	68.7598	0.3853	2.0064	220	3.45	35	10.4	1	1.66667	4	1181	1	1.33333	0	8	37	136	4.5	3
PI550532	N182	1291.64	1274.96	57.0016	64.0273	59.9887	1.9469	82.8415	39.7132	46.1877	0.4284	1.3987	176	3.15	32	13.15	1	2	4	1182	1	1.5	0	8	37	96	5	2
PI550555	87	1613.8	1604.29	37.4582	74.2336	71.0729	1.1703	123.628	58.6302	68.2792	0.4646	1.8227	210	3.4	53	10.1667	1.5	1.75	4	1577.2	1	2.14286	0	14	16.5	165.5	2.66667	4
PI550558	95	1627.47	1658.95	19.1861	75.7753	73.0362	0.3964	167.853	87.6689	82.7973	0.512	2.3773	244.5	4.1	73.5	13.5	1	2	4	1551.75	1	1	0	11.5	53	215.5	3	2
PI550566	227	1443.45	1407.33	46.8725	69.5803	64.3846	1.5587	138.422	65.6541	74.2738	0.4631	2.1673	273	NA	NA	NA	NA	NA	NA	1426.67	NA	NA	NA	NA	NA	NA	5.66667	NA
PI550573	N186	1303.09	1271.5	81.3832	66.085	60.1795	2.8366	113.003	43.7741	67.1814	0.3653	1.9159	260	3.1	37.5	11.4333	1.4	2	4	1206.5	1	1.25	0	7.5	11	129.5	7	3
PI550906	N190-2	2236.79	2186.01	94.2871	97.5128	89.5884	4.5347	232.759	134.489	95.967	0.5775	2.789	NA	4.225	NA	15.275	NA	1.66667	1	NA	1	1	0	NA	11	NA	2	3.63636
PI553056	N193	1432.32	1392.7	64.259	69.1215	63.3417	2.3962	152.043	69.6436	80.7725	0.451	2.4851	120	NA	NA	NA	NA	NA	NA	1500.5	NA	NA	NA	NA	NA	NA	3.33333	NA
PI553062	N194	1389.1	1336.38	52.3587	66.5138	61.8153	1.9426	133.023	46.9762	84.6042	0.3457	2.2239	128.333	2.6	67	11	1	2	4	1288	3	1.5	0	8	31	183	4.66667	5
PI558532	60-2	1539.23	1462.81	95.8125	72.9047	66.5056	3.6397	146.975	69.3708	77.9787	0.4641	2.2859	332	3.6029	77.8846	17.2063	1.13846	1.91176	4	1518.38	1	1.40541	4.375	12.44	58.1765	215.615	2.5	2
PI561522	N197	1774.07	1730.23	44.794	78.7031	74.1479	1.2746	158.853	91.1172	66.5262	0.5817	2.2681	195	NA	NA	13.5	NA	2	4	1866.5	1	2.33333	0	NA	11	NA	2.75	3.5
PI564682	213	1578.82	1547.7	65.4495	73.7117	68.8749	1.9096	161.204	78.8797	83.1918	0.4779	2.3925	278.5	3.05	84.25	11.1	1.75	2	4	1473	1	1	8.4	13.5	51	216.75	3.5	2
PI573098	3	1560.92	1634.45	8.763	74.0463	72.9583	0.2175	161.153	81.7991	81.5344	0.4947	2.3569	277	3.55	111	15.25	1	2	4	1617	1	1.66667	4	15	11	253.667	2.66667	3.75
PI583350	194	1586.2	1591.23	43.26	72.4287	70.0672	1.5506	159.994	82.3116	77.1292	0.5122	2.3441	170	3.6	NA	16.5	NA	2.66667	4.5	1636.33	1	2.33333	0	NA	11	NA	4	3.66667
PI583351	29-1	1557.74	1514.33	60.582	73.8729	67.5703	2.2549	156.805	65.8006	88.155	0.4245	2.4266	287.133	3.725	74.75	13.12	1	1.83333	4	1555.5	1	1.16667	5.2	13.5	19.6667	219.75	3	4
PI583352	94	1459.34	1455.61	43.6349	69.7133	65.9016	1.2975	121.919	50.8585	73.5248	0.4022	1.9865	186.667	3.43333	65	12.1	2	1.75	4	1401.33	1	2.25	0	11	11	194	3	3.28571
PI587124	235	1306.89	1290.27	54.4502	67.4335	60.6311	2.6398	129.489	53.9216	77.7731	0.3831	2.1973	250	3.79478	51.6087	13.832	1.3	2.03846	4	1258.8	1	1.07407	7.04	10.7727	46.9412	166.826	4.25	2.6
PI587127	204	1487.95	1487.44	45.828	72.3177	66.8761	1.7716	137.491	69.2859	69.7556	0.5031	2.1212	NA	NA	NA	15.5	NA	1.5	1	1518	1	2.33333	0	NA	11	NA	5.33333	5
PI587128	18	1583.45	1510.3	84.6882	74.635	67.432	3.4487	146.887	58.6175	85.8808	0.3996	2.2646	262.65	4.16667	45	12.6	1	2	4	1532	1	1.66667	8.5	13	46.6	165.667	2.4	2.8
PI587129	231	1437.87	1450.15	39.4334	69.2569	65.758	1.2074	111.784	45.4857	67.3941	0.3664	1.7685	234.667	3.6	27	13	1	2	4.5	1350	1	1	12	8	11	127	4	2
PI587131	28	1545.53	1570.87	35.6231	73.2786	69.4438	1.561	146.31	81.4637	62.8909	0.5691	2.198	95.6	2.8	96	11.5	2	3.66667	5	1489.33	3	1	0	9	11	180	3.66667	4
PI587133	222-1	1440.64	1437.32	78.2133	70.7276	65.961	2.7984	117.8	45.7114	75.0147	0.358	1.8955	146	3.79619	33.8182	12.5548	1.14545	2.04348	4	1396.67	1	1.2963	8.28571	10.0909	11	149.364	5.33333	1.34615
PI587135	223-1	1380.1	1362.21	71.9518	67.6453	62.6365	2.5155	104.723	45.5932	63.8276	0.4225	1.8084	161	NA	NA	NA	NA	NA	NA	1449	NA	NA	NA	NA	NA	NA	4	NA
PI587136	218	1828.31	1730.41	62.5351	84.0807	75.6037	2.8637	159.955	71.1576	88.5993	0.4465	2.2332	204	NA	NA	NA	NA	NA	NA	1713.5	NA	NA	NA	NA	NA	NA	3.33333	NA
PI587137	232	1478.6	1415.41	39.0022	68.4967	64.2064	1.1592	132.401	53.5293	79.1485	0.3966	2.1552	293	NA	NA	NA	NA	NA	NA	1382.33	NA	NA	NA	NA	NA	NA	4	NA
PI587138	220	1328.81	1310.18	33.608	65.3068	60.6697	1.0084	130.13	47.9647	80.3405	0.3682	2.2039	218.5	NA	NA	NA	NA	NA	NA	1282.2	NA	NA	NA	NA	NA	NA	3.66667	NA
PI587139	226	1479.92	1433.01	78.6584	71.4873	65.3043	3.0295	134.44	40.0144	92.6517	0.2934	2.1486	201	4.232	41.6957	14.0269	1.17391	1.92308	4	1484	1	1.14286	6.76923	10.4545	11	175.913	5.33333	2
PI587140	211	1524.53	1499.84	31.1598	73.0794	67.3404	1.3736	157.096	74.5906	81.5844	0.466	2.3792	NA	3.80731	77.2174	15.1231	1.93043	1.96154	4	1450.67	1	1.03704	7.61538	13.8261	57.5357	202.87	5	2
PI587141	221	1296.38	1285.65	17.9362	64.1931	60.1802	0.5849	117.624	51.3404	66.7745	0.4107	2.0457	249.25	NA	NA	NA	NA	NA	3	1187.89	NA	NA	NA	NA	11	NA	4	NA
PI587142	217	1391.56	1404.86	16.7902	67.815	64.4683	0.3998	146.915	70.6418	79.0242	0.4667	2.3754	217.55	NA	NA	NA	NA	NA	NA	1577	NA	NA	NA	NA	NA	NA	4.66667	NA
PI587144	224	1742.06	1617.24	47.319	76.8578	70.229	2.0631	181.109	100.266	82.2925	0.5473	2.7575	163	NA	NA	NA	NA	NA	NA	1661.33	NA	NA	NA	NA	NA	NA	4.75	NA
PI587145	216	1745.2	1668.15	43.125	79.5372	72.8451	1.2421	167.123	73.2957	94.2917	0.4388	2.3928	217.55	NA	NA	NA	NA	NA	NA	1577	NA	NA	NA	NA	NA	NA	4.66667	NA
PI587148	23	1997.3	1840.87	113.393	88.2304	78.3563	3.7708	135.417	63.8242	74.4856	0.4636	1.8238	242.705	3.975	56.5	11.12	1	1.8	1	1876	1	1.57143	5.6	12.25	11	160.25	3	3.375
PI587149	225	1508.74	1511.09	21.1317	72.8337	68.0719	0.7133	177.566	73.2833	102.014	0.4106	2.6496	231	NA	NA	NA	NA	NA	NA	1465.75	NA	NA	NA	NA	NA	NA	4	NA
PI587150	44-1	1487.32	1528.53	21.073	72.4715	68.646	0.6603	133.801	64.8222	69.7717	0.4755	2.0588	294	3.65	8	14.85	NA	2	4	1559.5	1	1	0	NA	11	NA	3.75	4
PI587151	179-2	1587.36	1505.02	115.516	73.8562	67.4521	4.4752	149.384	57.8597	89.2633	0.3708	2.3417	288	3.75	58	15.5	2	2	4.5	1550.25	1	1	5	10	42.6667	173	2.5	2
PI587152	219	1420.28	1375.5	24.7159	67.7009	63.0803	0.973	124.618	52.1249	76.3494	0.3964	2.0349	199	NA	52	NA	1	NA	NA	1317.33	NA	NA	NA	12	NA	173	3	NA
PI587154	58	1432.54	1407.31	26.1983	67.7981	63.9235	0.8792	105.715	43.9457	60.6747	0.4168	1.7668	200.275	3.51667	41	8.71111	1.25	1.83871	4	1372.25	1	2.05405	0.444444	9.25	65.5676	121.25	5	3
PI592734	209	1644.57	1585.39	62.9246	77.4641	70.6795	2.1296	156.239	83.6244	75.4975	0.5206	2.2776	221	NA	NA	10.5	NA	1.5	4	1636	1	1.5	0	NA	11	NA	3.66667	2
PI594047	207	1656.42	1623.48	61.7323	77.6609	71.4811	1.8315	134.208	55.9757	78.2999	0.4185	1.9656	281	4.4	71	14.5	1	1.66667	4	1537.33	1	2	7	16	42.5	195	4	2
PI594048	206-1	1523.92	1509.52	86.5506	72.594	67.8077	2.6678	144.839	54.663	88.0985	0.3743	2.2295	235	NA	NA	12.5	NA	1.5	4	1442.67	1	2.33333	0	NA	11	NA	4	2
PI595537	N206	NA	2369.36	NA	NA	99.7073	NA	185.523	NA	NA	NA	2.0629	223	4.06667	NA	14.5	NA	1.5	1	NA	1	2.42857	0	NA	11	NA	4	3
PI595542	N207-1	2844.85	2499.48	97.0434	118.945	105.563	5.1322	186.929	.	.	.	2.0015	211.05	3.38	148	11.48	1	1.71429	1	NA	1	1.57143	0	20	11	261	3	2.44444
PI595550	N209	2067.21	2155.54	70.8645	93.2077	88.6322	3.4853	160.382	88.142	73.9946	0.5354	2.1007	286	3.8	117	10.0286	1	1.83333	1	NA	1.57143	1.5	0	18	11	304	3	3.23077
PI595558	N211	1898.45	1855.53	55.9589	86.9196	79.0183	2.6144	155.525	75.6467	77.3719	0.5001	2.1466	234.7	3.4	NA	11.6667	NA	1.6	4.66667	1846	1	1.5	0	NA	11	NA	4	4
PI596503	N217-1	1460.39	1442.3	21.4033	69.1547	65.3043	0.5471	144.038	53.4146	83.4716	0.3803	2.2897	240.5	3.1	70.5	14	1	2	1	1490.5	1	2	10	10.5	11	182.5	5	4
PI597927	196	1597.47	1550.07	23.0824	74.6242	68.3287	0.8086	172.653	80.1777	90.4758	0.4675	2.5862	255.75	3.96	83.3333	13.68	1.33333	1.83333	4	1551.29	1	1.57143	5.6	13.3333	26.5	215	4	2
PI601230	N223-2	1729.17	1740.02	37.8648	78.1022	75.5517	1.1545	174.916	82.976	88.6038	0.4862	2.4363	357	4.7	98	18.3	1.5	2	4	1771	1	1	0	13.5	63	216	4	2
PI601561	N227	1550.34	1571.85	21.4978	72.6355	69.9887	0.5031	167.399	81.7286	84.2479	0.4946	2.4616	252.7	4.1	NA	13.3	NA	2	4	1537	1	1	0	NA	11	NA	3	2
PI606330	191	1561.31	1590.81	39.3576	73.9557	70.4044	1.4146	153.511	75.3471	79.5406	0.4741	2.3192	261	4.6	64.5	15	2.1	2	4	1677.67	1	1	0	10.5	63	210	3.5	2
PI606768	93	1507.18	1491.94	26.6445	72.3862	66.6189	1.0141	138.797	60.8439	78.9748	0.4266	2.1409	249	4.35	48.5	15.6	1	2	4	1536	1	1	0	10.5	11	155.5	3	2
PI607512	193	1583.5	1628.8	24.6358	75.9338	71.7492	1.208	144.448	70.407	72.2824	0.478	2.0854	NA	3.33333	63	12.4333	1	1.6	4	1628.33	1	1.25	0	11	11	171	4	2
PI607521	92	1356.66	1290.95	55.7329	65.7236	60.0532	1.8594	155.247	74.8653	79.0554	0.476	2.6205	219	4.15	71.3333	12.775	1	3	4	1236.62	1	3	0	10.6667	11	191.667	4	2
PI607523	N229-2	1517.53	1542.71	67.6835	72.6316	69.7467	2.1114	147.952	77.136	71.4273	0.5049	2.2191	179	NA	NA	NA	NA	NA	NA	1459	NA	NA	NA	NA	NA	NA	7	NA
PI608767	239	1661.42	1693.35	40.1766	79.0905	74.109	1.2841	152.869	75.3931	74.2271	0.4908	2.2035	271	NA	NA	NA	NA	NA	NA	1646	NA	NA	NA	NA	NA	NA	3.5	NA
PI608768	N230-1	1524.15	1460.89	55.7949	72.2971	66.2287	2.0366	147.28	60.8082	82.9502	0.409	2.2866	235	3.6	NA	17.8	NA	2	4	1420.5	1	1	0	NA	11	NA	7	2
PI608774	242	1527.19	1520.52	45.1427	73.5797	68.3332	1.5033	151.628	66.9456	86.1743	0.4359	2.3069	284	NA	NA	NA	NA	NA	NA	1497.33	NA	NA	NA	NA	NA	NA	2.25	NA
PI608806	N231	1876.81	1869.54	23.6665	84.4285	80.361	0.4557	135.152	64.8247	66.9072	0.5	1.785	240	2.8	NA	18	NA	2	1	2102	1	2	0	NA	11	NA	3.5	4
PI633727	N234	1887.2	2022.43	36.8108	86.6087	86.0342	0.6597	168.237	92.9233	74.6719	0.5556	2.1767	203.4	3.5	NA	12.6	NA	2	1	1951	1	1	0	NA	11	NA	3	4
PI634206	N235	1577.66	1556.48	72.4976	72.9177	69.189	2.0131	159.141	65.2521	90.2422	0.4127	2.3831	151.85	4	84	14.5	1	2	4	1566	3	1	0	11	11	232	5	3
PI635122	N236-1	2330.69	2230.04	98.128	103.56	92.9263	4.7972	126.283	75.7868	56.5843	0.5884	1.567	183	3.2	NA	10.5	NA	2	1	2275	1	1	0	NA	11	NA	NA	2
PI639926	N239	2352.74	2285.04	117.817	104.684	95.0746	6.2723	206.467	113.87	88.3611	0.5589	2.3858	205	3.3	NA	12	NA	1	1	2311	1	1	0	NA	11	NA	NA	4
PI639934	N241	2463.42	2213.44	116.082	105.317	92.4821	6.0691	205.123	115.967	87.6247	0.5597	2.4394	253	3.5	NA	11.8	NA	2	4	NA	1	1.5	0	NA	11	NA	NA	4
PI639936	N243	1770.24	1781.27	18.6925	81.7186	76.8549	0.5601	142.242	79.5244	62.9029	0.5629	2.0326	210	3.2	NA	8.95	NA	1.5	4	1761	1	1	6	NA	11	NA	NA	4
PI639947	N247	2159.64	2154.45	71.5562	96.087	90.3205	3.9063	231.894	139.584	92.2323	0.5725	2.6688	207	3.4	NA	10.5	NA	2.33333	1	2148.5	1	1	6	NA	11	NA	NA	4
PI641224	N250	1893.02	1816.99	74.266	86.4901	77.87	2.922	155.03	79.422	77.2869	0.5051	2.115	186	3.9	88	15	1.5	2	5	2001.5	1	1	0	13	11	197.5	4	4
PI542947	N177	1869.55	1794.23	80.752	86.3587	77.4861	3.0535	188.899	87.0439	97.8181	0.4737	2.5261	181	3.35	NA	12.9	NA	2	3.5	1771.5	1	1	6	NA	11	NA	NA	4
