## Supplemental document 7 for "A role for heritable transcriptomic variation in maize adaptation to temperate environments"

### Sheet: GWAS_RES_SUMMARY
trait	TAS	TAS_RS	leadLinkedSNP	R2	linkedGene	source	eTrait	SelectionSignal	Annotation
Pericarp_Color	5_71628792	5-69709232	5_71672444	0.901307	Zm00001d001576	LinkedSNP	N	N	No annotation
Pericarp_Color	5_71628792	5-69709232	5_71532821	0.893491	Zm00001d014998	LinkedSNP	N	N	FACT complex subunit SPT16
Pericarp_Color	5_71628792	5-69709232	5_71532821	0.893491	Zm00001d014997	LinkedSNP	N	N	No annotation
Pericarp_Color	5_71628792	5-69709232	5_71436710	0.861188	Zm00001d014994	LinkedSNP	Y	N	NAD(P)-binding Rossmann-fold superfamily protein	1
Pericarp_Color	5_71628792	5-69709232	5_71436710	0.861188	Zm00001d014996	LinkedSNP	Y	N	Phytosulfokine receptor 1	2
Pericarp_Color	5_71628792	5-69709232	5_71436710	0.861188	Zm00001d014995	LinkedSNP	Y	N	Transcription factor bHLH104	3
Pericarp_Color	5_71628792	5-69709232	5_71628509	0.944219	Zm00001d015000	LinkedSNP	N	N	No annotation
Peiffer_2014_ASI	1_52131706	1-51683206	1_52137366	0.824329	Zm00001d028935	LinkedSNP	N	N	Pentatricopeptide repeat-containing protein
Peiffer_2014_ASI	1_52131706	1-51683206	1_52137366	0.824329	Zm00001d028936	LinkedSNP	Y	N	Transcription factor TGA6	4
Stewarts_Wilt	5_79824854	5-77560303	5_79808281	0.823622	Zm00001d015215	LinkedSNP	N	N	No annotation
Stewarts_Wilt	7_100752600	7-97742918	7_100752612	0.821948	Zm00001d020223	LinkedSNP	N	N	ATP synthase subunit beta chloroplastic
Stewarts_Wilt	7_100752600	7-97742918	7_100752612	0.821948	Zm00001d020224	LinkedSNP	Y	N	Mitochondrial distribution/morphology family 35/apoptosis	5
Stewarts_Wilt	7_100752600	7-97742918	7_100752612	0.821948	Zm00001d020222	LinkedSNP	N	N	No annotation
Peiffer_2014_GDD_DTS	1_205824875	1-203136200	1_205824856	0.89441	Zm00001d031895	LinkedSNP	N	N	C2H2 and C2HC zinc fingers superfamily protein
Peiffer_2014_GDD_DTS	2_13823876	2-13526805	2_13823934	0.845763	Zm00001d002489	LinkedSNP	N	N	PLATZ transcription factor family protein
Peiffer_2014_GDD_DTS	2_13823876	2-13526805	2_13823934	0.845763	Zm00001d000762	LinkedSNP	N	N	No annotation
Peiffer_2014_GDD_DTS	2_13823876	2-13526805	2_13823934	0.845763	Zm00001d002488	LinkedSNP	N	N	DUF740 family protein
Peiffer_2014_GDD_DTS	3_45859849	3-46254620	3_45764341	0.828194	Zm00001d040476	LinkedSNP	N	N	No annotation
Peiffer_2014_GDD_DTS	3_45859849	3-46254620	3_46075631	0.94152	Zm00001d040479	LinkedSNP	N	N	Type III polyketide synthase B
Peiffer_2014_GDD_DTS	3_45859849	3-46254620	3_46203513	0.94152	Zm00001d040483	LinkedSNP	N	N	Type III polyketide synthase B
Peiffer_2014_GDD_DTS	3_45859849	3-46254620	3_46564081	0.840952	Zm00001d040493	LinkedSNP	N	N	Ergosterol biosynthetic protein 28
Peiffer_2014_GDD_DTS	3_45859849	3-46254620	3_45764341	0.828194	Zm00001d040477	LinkedSNP	Y	N	Cyclin-like F-box	6
Peiffer_2014_GDD_DTS	3_45859849	3-46254620	3_46267501	0.886119	Zm00001d040485	LinkedSNP	N	N	Light-mediated development protein DET1
Peiffer_2014_GDD_DTS	3_45859849	3-46254620	3_45764341	0.828194	Zm00001d040475	LinkedSNP	Y	N	Pentatricopeptide repeat-containing protein mitochondrial	7
Peiffer_2014_GDD_DTS	3_45859849	3-46254620	3_46820887	0.840952	Zm00001d040497	LinkedSNP	N	N	Type III polyketide synthase B
Peiffer_2014_GDD_DTS	3_45859849	3-46254620	3_46137206	0.94152	Zm00001d040481	LinkedSNP	N	N	Ergosterol biosynthetic protein 28
Peiffer_2014_GDD_DTS	3_45859849	3-46254620	3_46756313	0.854654	Zm00001d040496	LinkedSNP	N	N	Sulfite oxidase
Peiffer_2014_GDD_DTS	10_90977607	10-90762155	10_90977768	0.969092	Zm00001d024858	LinkedSNP	Y	N	Anaphase-promoting complex subunit 7	8
Peiffer_2014_GDD_DTS	10_90977607	10-90762155	10_90977768	0.969092	Zm00001d024860	LinkedSNP	N	N	No annotation
Peiffer_2014_GDD_DTS	10_90977607	10-90762155	10_90977768	0.969092	Zm00001d024857	LinkedSNP	N	N	Discordia 1%3B Discordia1
Peiffer_2014_GDD_DTS	10_90977607	10-90762155	10_90977768	0.969092	Zm00001d024859	LinkedSNP	N	N	No annotation
Upper_Kernel_Shape	1_203198179	1-200735285	1_203198049	0.818659	Zm00001d031836	LinkedSNP	N	N	Maltose excess protein 1 chloroplastic
Upper_Kernel_Shape	1_203198179	1-200735285	1_203198049	0.818659	Zm00001d031835	LinkedSNP	N	N	No annotation
Upper_Kernel_Shape	1_203198179	1-200735285	1_203198049	0.818659	Zm00001d031837	LinkedSNP	N	N	Cyclin-D2-1
Upper_Kernel_Shape	4_30787503	4-29271249	4_30714733	0.861746	Zm00001d049451	LinkedSNP	N	N	No annotation
Upper_Kernel_Shape	4_30787503	4-29271249	4_30714733	0.861746	Zm00001d049455	LinkedSNP	N	N	Putative SNF2-domain/RING finger domain/helicase domain protein
Upper_Kernel_Shape	4_30787503	4-29271249	4_30714733	0.861746	Zm00001d049454	LinkedSNP	N	N	No annotation
Upper_Kernel_Shape	4_30787503	4-29271249	4_30714733	0.861746	Zm00001d049452	LinkedSNP	N	N	kinesin-like protein
Upper_Kernel_Shape	4_30787503	4-29271249	4_30714733	0.861746	Zm00001d049453	LinkedSNP	N	N	No annotation
Upper_Kernel_Shape	4_30787503	4-29271249	4_30714733	0.861746	Zm00001d049450	LinkedSNP	N	N	Zinc finger BED domain-containing protein DAYSLEEPER
Upper_Kernel_Shape	4_34466146	4-32917257	4_34419122	0.957086	Zm00001d049552	LinkedSNP	N	N	60S ribosomal protein L34-3
Upper_Kernel_Shape	4_34466146	4-32917257	4_35277509	0.813471	Zm00001d049562	LinkedSNP	N	N	No annotation
Upper_Kernel_Shape	4_34466146	4-32917257	4_34419122	0.957086	Zm00001d049550	LinkedSNP	N	N	spo2;topoisomerase-like enzyme2: Homolog of SPO11; which generates double-stranded breaks along meiotic chromosomes
Upper_Kernel_Shape	4_34466146	4-32917257	4_34419122	0.957086	Zm00001d049551	LinkedSNP	N	N	Putative cytochrome P450 superfamily protein
Upper_Kernel_Shape	4_34466146	4-32917257	4_35277509	0.813471	Zm00001d049559	LinkedSNP	Y	HbReduction	Aldolase; Aldolase superfamily protein	1
Upper_Kernel_Shape	4_34466146	4-32917257	4_35277509	0.813471	Zm00001d049564	LinkedSNP	N	N	No annotation
Upper_Kernel_Shape	4_34466146	4-32917257	4_34388727	0.950044	Zm00001d049547	LinkedSNP	N	N	60S ribosomal protein L17-2
Upper_Kernel_Shape	4_34466146	4-32917257	4_35277509	0.813471	Zm00001d049560	LinkedSNP	Y	N	Aldolase superfamily protein	10
Upper_Kernel_Shape	4_34466146	4-32917257	4_35277509	0.813471	Zm00001d049561	LinkedSNP	N	N	No annotation
Upper_Kernel_Shape	4_34466146	4-32917257	4_34659524	0.950044	Zm00001d049553	LinkedSNP	Y	N	Vesicle-associated protein 1-1	11
Upper_Kernel_Shape	4_34466146	4-32917257	4_35277509	0.813471	Zm00001d049563	LinkedSNP	Y	N	Probable RNA polymerase II transcription factor B subunit 1-1	12
Upper_Kernel_Shape	4_34466146	4-32917257	4_34388727	0.950044	Zm00001d049546	LinkedSNP	N	N	No annotation
Upper_Kernel_Shape	4_34466146	4-32917257	4_34419122	0.957086	Zm00001d049548	LinkedSNP	Y	N	Protein PAF1 homolog	13
Upper_Kernel_Shape	4_34466146	4-32917257	4_34659524	0.950044	Zm00001d049554	LinkedSNP	N	N	Putative glycerol-3-phosphate transporter 1
Upper_Kernel_Shape	4_49574936	4-47490848	4_49630722	0.944426	zma-MIR169h	LinkedSNP	N	N	No annotation
Upper_Kernel_Shape	4_49574936	4-47490848	4_49679511	0.944426	Zm00001d049868	LinkedSNP	N	XP-CLR	No annotation
Upper_Kernel_Shape	4_49574936	4-47490848	4_49630722	0.944426	zma-MIR169e	LinkedSNP	N	N	No annotation
Upper_Kernel_Shape	4_49574936	4-47490848	4_49621357	0.944426	Zm00001d049869	LinkedSNP	N	XP-CLR	No annotation
Upper_Kernel_Shape	4_49574936	4-47490848	4_49660102	0.944426	Zm00001d049870	LinkedSNP	N	XP-CLR	Transcription factor bHLH137
Upper_Kernel_Shape	4_49574936	4-47490848	4_49555449	0.944426	zma-MIR169d	LinkedSNP	N	N	No annotation
Upper_Kernel_Shape	4_49574936	4-47490848	4_49419737	0.867116	Zm00001d026807	LinkedSNP	N	N	No annotation
Upper_Kernel_Shape	4_49574936	4-47490848	4_49679511	0.944426	Zm00001d049867	LinkedSNP	Y	N	Proline-rich family protein	14
Upper_Kernel_Shape	4_49574936	4-47490848	4_49589502	0.889197	Zm00001d049872	LinkedeQTL	Y	HbReduction	Discolored1 (DSC1); ADP-ribosylation factor GTPase-activating protein AGD1	2
Glume_Development	1_184151418	1-182188025	1_184150189	0.910179	Zm00001d031257	LinkedSNP	N	N	Cupredoxin superfamily protein
Glume_Development	1_184151418	1-182188025	1_184150189	0.910179	Zm00001d031258	LinkedSNP	Y	N	RNA-binding (RRM/RBD/RNP motifs) family protein	15
Glume_Development	1_184151418	1-182188025	1_184150189	0.910179	Zm00001d031259	LinkedSNP	N	N	No annotation
Glume_Development	1_184151418	1-182188025	1_184150189	0.910179	Zm00001d031260	LinkedSNP	N	N	Transcription factor bHLH99
Glume_Development	3_36902594	3-37169845	3_36902820	0.975498	Zm00001d040305	LinkedSNP	N	N	Serine/threonine-protein kinase RUNKEL
Glume_Development	3_36902594	3-37169845	3_36902820	0.975498	Zm00001d040304	LinkedSNP	Y	N	No annotation	16
Glume_Development	6_107281205	6-104109923	6_107282293	0.820627	Zm00001d036953	LinkedSNP	N	N	No annotation
Glume_Development	6_107281205	6-104109923	6_107282293	0.820627	Zm00001d036952	LinkedSNP	N	N	No annotation
Glume_Development	6_107281205	6-104109923	6_107282293	0.820627	Zm00001d036955	LinkedSNP	N	N	acco1;1-aminocyclopropane-1-carboxylate oxidase1:
Glume_Development	6_107281205	6-104109923	6_107282293	0.820627	Zm00001d036956	LinkedSNP	Y	N	Tetraspanin-2	17
Glume_Development	8_166727788	8-161275746	8_166727748	0.861511	Zm00001d012029	LinkedSNP	Y	N	S-adenosyl-L-methionine-dependent methyltransferases superfamily protein	18
Glume_Development	8_166727788	8-161275746	8_166727748	0.861511	Zm00001d012027	LinkedSNP	Y	N	Dynamin-related protein 3A	19
Glume_Development	8_166727788	8-161275746	8_166727748	0.861511	Zm00001d012024	LinkedSNP	N	N	Nucleotide-diphospho-sugar transferase family protein
Glume_Development	8_166727788	8-161275746	8_166727748	0.861511	Zm00001d012025	LinkedSNP	N	N	Selenium-binding protein 3
Glume_Development	8_166727788	8-161275746	8_166727748	0.861511	Zm00001d012028	LinkedSNP	N	N	No annotation
Glume_Development	8_166727788	8-161275746	8_166727748	0.861511	Zm00001d012022	LinkedSNP	Y	N	Nucleotide-diphospho-sugar transferase family protein	20
Glume_Development	8_166727788	8-161275746	8_166727748	0.861511	Zm00001d012023	LinkedSNP	N	N	Regulatory protein
Glume_Development	9_156568103	9-153676530	9_156567683	0.901294	Zm00001d048444	LinkedSNP	N	N	Protein SULFUR DEFICIENCY-INDUCED 1
Glume_Development	9_156568103	9-153676530	9_156567683	0.901294	Zm00001d027225	LinkedSNP	N	N	No annotation
Glume_Development	9_156568103	9-153676530	9_156567683	0.901294	Zm00001d048448	LinkedSNP	N	N	Putative MYB DNA-binding domain superfamily protein
Glume_Development	9_156568103	9-153676530	9_156567683	0.901294	Zm00001d027224	LinkedSNP	N	N	No annotation
Glume_Development	9_156568103	9-153676530	9_156567683	0.901294	Zm00001d048443	LinkedSNP	N	N	Putative vesicle-associated membrane protein family protein
Glume_Development	9_156568103	9-153676530	9_156567683	0.901294	Zm00001d048449	LinkedSNP	Y	N	Senescence-associated protein	21
Glume_Development	9_156568103	9-153676530	9_156567683	0.901294	Zm00001d048446	LinkedSNP	N	N	Putative AMP-dependent synthetase and ligase superfamily protein
Glume_Development	9_156568103	9-153676530	9_156567683	0.901294	Zm00001d048447	LinkedSNP	N	N	rte4;rotten ear4: phylogenetically related to Class II clade boron transporters
Glume_Development	9_156568103	9-153676530	9_156567683	0.901294	Zm00001d048445	LinkedSNP	N	N	Alba DNA/RNA-binding protein
Glume_Development	10_35697307	10-34788327	10_35831624	0.94859	Zm00001d024003	LinkedSNP	N	N	Calcium-dependent protein kinase 24
Glume_Development	10_35697307	10-34788327	10_35831624	0.94859	Zm00001d024004	LinkedSNP	Y	N	No annotation	22
Glume_Development	10_35697307	10-34788327	10_35688473	0.972993	Zm00001d024000	LinkedSNP	N	N	glu3;beta-glucosidase3:
Glume_Development	10_35697307	10-34788327	10_35688473	0.972993	Zm00001d024001	LinkedSNP	N	N	No annotation
Glume_Development	10_35697307	10-34788327	10_35688473	0.972993	Zm00001d024002	LinkedSNP	N	N	Protein kinase APK1B chloroplastic
Ear_Shape	1_241183427	1-237846167	1_241183587	0.809841	Zm00001d032874	LinkedSNP	N	N	No annotation
Ear_Shape	1_241183427	1-237846167	1_241183587	0.809841	Zm00001d032875	LinkedSNP	N	N	Splicing factor CC1-like
Ear_Shape	1_241183427	1-237846167	1_241183587	0.809841	Zm00001d032882	LinkedeQTL	Y	N	Expansin-A11	2
GDU_SILKING_F_LAT40-49	8_126888914	8-123038747	8_126889236	0.972517	Zm00001d010751	LinkedSNP	N	XP-CLR	Seed specific protein Bn15D17A
GDU_SILKING_F_LAT40-49	8_126888914	8-123038747	8_126889236	0.972517	Zm00001d010754	LinkedSNP	N	XP-CLR	No annotation
GDU_SILKING_F_LAT40-49	8_126888914	8-123038747	8_126889236	0.972517	Zm00001d010752	LinkedSNP	N	XP-CLR	pebp8;phosphatidylethanolamine-binding protein8: florigen activity: complements Arabidopsis FT mutants; promoting flowering at short days. Requires functional id1 gene.(Lazakis et al 2011)
GDU_SILKING_F_LAT40-49	8_126888914	8-123038747	8_126889236	0.972517	Zm00001d010753	LinkedSNP	N	XP-CLR	Trihelix transcription factor ASIL2
GDU_SILKING_F_LAT40-49	8_126888914	8-123038747	8_126889236	0.972517	Zm00001d008088	LinkedSNP	N	XP-CLR	No annotation
GDU_SILKING_F_LAT40-49	8_126888914	8-123038747	8_126886731	0.933511	Zm00001d010744	LinkedeQTL	Y	N	Gamma-glutamyl hydrolase 1	3
Ear_Height	8_120163718	8-116773297	8_120222215	0.831274	Zm00001d010554	LinkedSNP	N	N	Gamma-glutamylcyclotransferase 2-2
Ear_Height	8_120163718	8-116773297	8_120295120	0.831274	Zm00001d010558	LinkedSNP	N	N	Protein NETWORKED 2D
Ear_Height	8_120163718	8-116773297	8_120222215	0.831274	Zm00001d010556	LinkedSNP	N	HbReduction	Tudor/PWWP/MBT superfamily protein
Ear_Height	8_120163718	8-116773297	8_119999257	0.817885	Zm00001d010543	LinkedSNP	Y	N	Probable membrane-associated kinase regulator 4	23
Ear_Height	8_120163718	8-116773297	8_120157536	0.831274	Zm00001d010548	LinkedSNP	N	N	Receptor-like kinase LIP2
Ear_Height	8_120163718	8-116773297	8_120222215	0.831274	Zm00001d010555	LinkedSNP	N	N	Ras-related protein Rab5
Ear_Height	8_120163718	8-116773297	8_120157536	0.831274	Zm00001d010553	LinkedSNP	N	N	No annotation
Ear_Height	8_120163718	8-116773297	8_120290177	0.831274	Zm00001d008084	LinkedSNP	N	N	No annotation
Ear_Height	8_120163718	8-116773297	8_120341564	0.831274	Zm00001d010560	LinkedSNP	N	N	No annotation
Ear_Height	8_120163718	8-116773297	8_120157536	0.831274	Zm00001d010547	LinkedSNP	N	N	No annotation
Ear_Height	8_120163718	8-116773297	8_120157536	0.831274	Zm00001d010552	LinkedSNP	N	N	RING/FYVE/PHD zinc finger superfamily protein
Ear_Height	8_120163718	8-116773297	8_120157536	0.831274	Zm00001d010550	LinkedSNP	N	N	No annotation
Ear_Height	8_120163718	8-116773297	8_120157536	0.831274	Zm00001d010551	LinkedSNP	N	N	No annotation
Ear_Height	8_120163718	8-116773297	8_119999257	0.817885	Zm00001d010544	LinkedSNP	N	N	late embryogenesis abundant protein
Ear_Height	8_120163718	8-116773297	8_120341564	0.831274	Zm00001d010563	LinkedSNP	N	N	No annotation
Peiffer_2014_GDD_ASI	1_52136572	1-51722574	1_52137366	0.955666	Zm00001d028935	LinkedSNP	N	N	Pentatricopeptide repeat-containing protein
Peiffer_2014_GDD_ASI	1_52136572	1-51722574	1_52256313	0.909656	Zm00001d028939	LinkedSNP	N	N	No annotation
Peiffer_2014_GDD_ASI	1_52136572	1-51722574	1_52249685	0.852727	Zm00001d022729	LinkedSNP	N	N	No annotation
Peiffer_2014_GDD_ASI	1_52136572	1-51722574	1_52137366	0.955666	Zm00001d028936	LinkedSNP	Y	N	Transcription factor TGA6	24
Peiffer_2014_GDD_ASI	1_58849399	1-58157082	1_58714542	0.975951	Zm00001d029120	LinkedSNP	N	N	AAA-type ATPase family protein
Peiffer_2014_GDD_ASI	1_58849399	1-58157082	1_58591153	0.960409	Zm00001d022741	LinkedSNP	N	N	No annotation
Peiffer_2014_GDD_ASI	1_58849399	1-58157082	1_58591153	0.960409	Zm00001d029119	LinkedSNP	Y	N	Protein LURP-one-related 2	25
Endosperm_Color	2_46300856	2-45073655	2_46300789	0.982479	Zm00001d003512	LinkedSNP	Y	N	Zeaxanthin epoxidase chloroplastic	26
Endosperm_Color	2_46300856	2-45073655	2_46300789	0.982479	Zm00001d003510	LinkedSNP	N	N	Galactoside 2-alpha-L-fucosyltransferase
Endosperm_Color	2_46300856	2-45073655	2_46300789	0.982479	Zm00001d003511	LinkedSNP	Y	N	Mitochondrial uncoupling protein 3	27
Endosperm_Color	2_46300856	2-45073655	2_46300789	0.982479	Zm00001d003514	LinkedSNP	N	N	No annotation
Endosperm_Color	2_46300856	2-45073655	2_46300789	0.982479	Zm00001d003515	LinkedSNP	N	N	Eukaryotic aspartyl protease family protein
Endosperm_Color	2_46300856	2-45073655	2_46300789	0.982479	Zm00001d003513	LinkedSNP	N	N	zep1;zeaxanthin epoxidase1:
Endosperm_Color	2_46300856	2-45073655	2_46295707	0.896372	Zm00001d003511	LinkedeQTL	Y	N	Mitochondrial uncoupling protein 3	4
Endosperm_Color	6_85061523	6-82180686	6_85060102	0.981929	Zm00001d036343	LinkedSNP	N	Both	No annotation
Endosperm_Color	6_85061523	6-82180686	6_85060102	0.981929	Zm00001d036348	LinkedSNP	N	XP-CLR	Putative RING zinc finger domain superfamily protein
Endosperm_Color	6_85061523	6-82180686	6_85060102	0.981929	Zm00001d036345	LinkedSNP	Y	Both	y1;yellow endosperm1	3
Endosperm_Color	6_85061523	6-82180686	6_85060102	0.981929	Zm00001d036344	LinkedSNP	N	XP-CLR	No annotation
Endosperm_Color	6_85061523	6-82180686	6_85060102	0.981929	Zm00001d036346	LinkedSNP	N	XP-CLR	MLO-like protein
Endosperm_Color	6_85061523	6-82180686	6_85060776	0.959602	Zm00001d036345	LinkedeQTL	Y	Both	y1;yellow endosperm1	4
Endosperm_Color	7_8246589	7-7958566	7_8246573	0.943538	Zm00001d018880	LinkedSNP	N	N	Cupredoxin superfamily protein
Endosperm_Color	7_8246589	7-7958566	7_8246573	0.943538	Zm00001d018881	LinkedSNP	N	N	Delta(12)-fatty-acid desaturase
Endosperm_Color	7_8246589	7-7958566	7_8246573	0.943538	Zm00001d018882	LinkedSNP	N	N	Small nuclear ribonucleoprotein-associated protein
Endosperm_Color	7_8246589	7-7958566	7_8246573	0.943538	Zm00001d001083	LinkedSNP	Y	N	No annotation	29
Peiffer_2014_GDD_DTS	1_205824875	1-203136200	1_205824856	0.89441	Zm00001d031895	LinkedSNP	N	N	C2H2 and C2HC zinc fingers superfamily protein
Peiffer_2014_GDD_DTA	2_13786197	2-13489126	2_13786235	0.984484	Zm00001d002485	LinkedSNP	Y	N	Putative WEB family protein chloroplastic	30
Peiffer_2014_GDD_DTA	2_13786197	2-13489126	2_13786235	0.984484	Zm00001d002486	LinkedSNP	N	N	No annotation
Peiffer_2014_GDD_DTA	2_13786197	2-13489126	2_13786235	0.984484	Zm00001d002488	LinkedSNP	N	N	DUF740 family protein
Peiffer_2014_GDD_DTA	2_203489606	2-197745929	2_203489600	0.950018	Zm00001d006281	LinkedSNP	N	N	No annotation
Peiffer_2014_GDD_DTA	2_203489606	2-197745929	2_203489600	0.950018	Zm00001d006282	LinkedSNP	N	N	Auxin-responsive protein SAUR61
Peiffer_2014_GDD_DTA	2_203489606	2-197745929	2_203489600	0.950018	Zm00001d006280	LinkedSNP	N	N	Auxin-responsive protein SAUR61
Peiffer_2014_GDD_DTA	2_203489606	2-197745929	2_203489600	0.950018	Zm00001d006283	LinkedSNP	N	N	Auxin induced protein
Peiffer_2014_GDD_DTS	3_45859849	3-46254620	3_45764341	0.828194	Zm00001d040476	LinkedSNP	N	N	No annotation
Peiffer_2014_GDD_DTS	3_45859849	3-46254620	3_46075631	0.94152	Zm00001d040479	LinkedSNP	N	N	Type III polyketide synthase B
Peiffer_2014_GDD_DTS	3_45859849	3-46254620	3_46203513	0.94152	Zm00001d040483	LinkedSNP	N	N	Type III polyketide synthase B
Peiffer_2014_GDD_DTS	3_45859849	3-46254620	3_46564081	0.840952	Zm00001d040493	LinkedSNP	N	N	Ergosterol biosynthetic protein 28
Peiffer_2014_GDD_DTS	3_45859849	3-46254620	3_45764341	0.828194	Zm00001d040477	LinkedSNP	Y	N	Cyclin-like F-box	31
Peiffer_2014_GDD_DTS	3_45859849	3-46254620	3_46267501	0.886119	Zm00001d040485	LinkedSNP	N	N	Light-mediated development protein DET1
Peiffer_2014_GDD_DTS	3_45859849	3-46254620	3_45764341	0.828194	Zm00001d040475	LinkedSNP	Y	N	Pentatricopeptide repeat-containing protein mitochondrial	32
Peiffer_2014_GDD_DTS	3_45859849	3-46254620	3_46820887	0.840952	Zm00001d040497	LinkedSNP	N	N	Type III polyketide synthase B
Peiffer_2014_GDD_DTS	3_45859849	3-46254620	3_46137206	0.94152	Zm00001d040481	LinkedSNP	N	N	Ergosterol biosynthetic protein 28
Peiffer_2014_GDD_DTS	3_45859849	3-46254620	3_46756313	0.854654	Zm00001d040496	LinkedSNP	N	N	Sulfite oxidase
Peiffer_2014_GDD_DTA	3_96791707	3-110940919	3_97248649	0.814428	Zm00001d041098	LinkedSNP	Y	N	U-box domain-containing protein 44	33
Peiffer_2014_GDD_DTA	3_96791707	3-110940919	3_96394783	0.851565	Zm00001d041086	LinkedSNP	N	N	Protein SRG1
Peiffer_2014_GDD_DTA	3_96791707	3-110940919	3_96779241	0.905208	Zm00001d041090	LinkedSNP	N	N	No annotation
Peiffer_2014_GDD_DTA	3_96791707	3-110940919	3_97144845	0.844473	Zm00001d041095	LinkedSNP	N	N	No annotation
Peiffer_2014_GDD_DTA	3_96791707	3-110940919	3_96561770	0.90645	Zm00001d041088	LinkedSNP	N	N	WEB family protein
Peiffer_2014_GDD_DTA	3_96791707	3-110940919	3_96394783	0.851565	Zm00001d041087	LinkedSNP	N	N	Protein SRG1
Peiffer_2014_GDD_DTA	3_96791707	3-110940919	3_97055268	0.90645	Zm00001d041092	LinkedSNP	Y	N	Mitogen-activated protein kinase kinase 3	34
Peiffer_2014_GDD_DTA	3_96791707	3-110940919	3_96394783	0.851565	Zm00001d041085	LinkedSNP	N	N	No annotation
Peiffer_2014_GDD_DTA	3_96791707	3-110940919	3_97144845	0.844473	Zm00001d041096	LinkedSNP	N	N	No annotation
Peiffer_2014_GDD_DTA	3_96791707	3-110940919	3_97248649	0.814428	Zm00001d041099	LinkedSNP	N	N	No annotation
Peiffer_2014_GDD_DTA	8_60351517	8-59105118	8_60053447	0.877998	Zm00001d009365	LinkedSNP	Y	XP-CLR	sweet2;sugars will eventually be exported transporter2:	5
Peiffer_2014_GDD_DTA	8_60351517	8-59105118	8_59554788	0.807383	Zm00001d009362	LinkedSNP	N	XP-CLR	E3 ubiquitin-protein ligase SIS3
Peiffer_2014_GDD_DTA	8_60351517	8-59105118	8_61282697	0.858239	Zm00001d008036	LinkedSNP	N	XP-CLR	No annotation
Peiffer_2014_GDD_DTA	8_60351517	8-59105118	8_59932640	0.837844	Zm00001d008034	LinkedSNP	N	N	No annotation
Peiffer_2014_GDD_DTA	8_60351517	8-59105118	8_59554788	0.807383	Zm00001d009363	LinkedSNP	N	XP-CLR	LL-diaminopimelate aminotransferase chloroplastic
Peiffer_2014_GDD_DTA	8_60351517	8-59105118	8_60502471	0.818068	Zm00001d009372	LinkedSNP	N	N	WAT1-related protein
Peiffer_2014_GDD_DTA	8_60351517	8-59105118	8_60422265	0.877998	Zm00001d009371	LinkedSNP	N	N	Helicase
Peiffer_2014_GDD_DTA	8_60351517	8-59105118	8_60347454	0.923647	Zm00001d009370	LinkedSNP	N	N	No annotation
Peiffer_2014_GDD_DTA	8_60351517	8-59105118	8_60674239	0.868161	Zm00001d009373	LinkedSNP	N	XP-CLR	Peroxidase 72
Peiffer_2014_GDD_DTA	8_60351517	8-59105118	8_59434791	0.837844	Zm00001d009361	LinkedSNP	N	XP-CLR	E3 ubiquitin-protein ligase SIS3
Peiffer_2014_GDD_DTA	8_60351517	8-59105118	8_60225928	0.877998	Zm00001d008035	LinkedSNP	N	XP-CLR	No annotation
Peiffer_2014_GDD_DTA	8_60351517	8-59105118	8_59932640	0.837844	Zm00001d009364	LinkedSNP	Y	N	Protein kinase and PP2C-like domain-containing protein	36
Peiffer_2014_GDD_DTA	8_60351517	8-59105118	8_60827453	0.918852	Zm00001d009374	LinkedSNP	Y	Both	MCM4;DNA replication licensing factor MCM4	6
Peiffer_2014_GDD_DTA	8_60351517	8-59105118	8_60957758	0.847652	Zm00001d009376	LinkedSNP	N	XP-CLR	Putative lysM-domain protein kinase family protein
Peiffer_2014_GDD_DTA	8_60351517	8-59105118	8_60347454	0.923647	Zm00001d009369	LinkedSNP	N	N	No annotation
Peiffer_2014_GDD_DTA	10_17987141	10-17748686	10_18016071	0.835622	Zm00001d023736	LinkedSNP	N	N	Agamous-like MADS-box protein AGL8
Peiffer_2014_GDD_DTA	10_17987141	10-17748686	10_17936003	0.835622	Zm00001d023735	LinkedSNP	Y	N	Nitrilase-associated protein	38
Peiffer_2014_GDD_DTA	10_73562179	10-74341703	10_73556759	0.902566	Zm00001d024482	LinkedSNP	N	N	Expressed protein; protein
Peiffer_2014_GDD_DTA	10_90061454	10-89880212	10_90117568	0.901942	Zm00001d024830	LinkedSNP	Y	N	Protease Do-like 2 chloroplastic	39
Peiffer_2014_GDD_DTA	10_90061454	10-89880212	10_90047580	0.902008	Zm00001d024828	LinkedSNP	Y	HbReduction	MIF4G;MIF4G domain-containing protein / MA3 domain-containing protein	7
Peiffer_2014_GDD_DTA	10_90061454	10-89880212	10_90117568	0.901942	Zm00001d024832	LinkedSNP	Y	N	Sodium/hydrogen exchanger	41
Peiffer_2014_GDD_DTA	10_90061454	10-89880212	10_90117568	0.901942	Zm00001d024831	LinkedSNP	N	N	Putative pentatricopeptide repeat family protein
